# Photosynthetic demands on translational machinery drive retention of redundant tRNA metabolism in plant organelles

**DOI:** 10.1101/2023.08.01.551541

**Authors:** Rachael Ann DeTar, Joanna Chustecki, Anna Martinez-Hottovy, Luis Federico Ceriotti, Amanda K. Broz, M. Virginia Sanchez-Puerta, Christian Elowsky, Alan C. Christensen, Daniel B. Sloan

## Abstract

Eukaryotic nuclear genomes often encode distinct sets of translation machinery for function in the cytosol vs. organelles (mitochondria and plastids). This raises questions about why multiple translation systems are maintained even though they are capable of comparable functions and whether they evolve differently depending on the compartment where they operate. These questions are particularly interesting in plants because translation machinery, including aminoacyl-tRNA synthetases (aaRS), is often dual-targeted to the plastids and mitochondria. These organelles have different functions, with much higher rates of translation in plastids to supply the abundant, rapid-turnover proteins required for photosynthesis. Previous studies have indicated that plant organellar aaRS evolve more slowly compared to mitochondrial aaRS in eukaryotes that lack plastids. Thus, we investigated the evolution of nuclear-encoded organellar and cytosolic aaRS and tRNA maturation enzymes across a broad sampling of angiosperms, including non-photosynthetic (heterotrophic) plant species with reduced plastid gene expression, to test the hypothesis that translational demands associated with photosynthesis constrain the evolution of enzymes involved in organellar tRNA metabolism. Remarkably, heterotrophic plants exhibited wholesale loss of many organelle-targeted aaRS and other enzymes, even though translation still occurs in their mitochondria and plastids. These losses were often accompanied by apparent retargeting of cytosolic enzymes and tRNAs to the organelles, sometimes preserving aaRS-tRNA charging relationships but other times creating surprising mismatches between cytosolic aaRS and mitochondrial tRNA substrates. Our findings indicate that the presence of a photosynthetic plastid drives the retention of specialized systems for organellar tRNA metabolism.

**Significance:** The process by which endosymbionts are integrated into a host and become organelles results in a combination of gene loss, transfer to the nucleus, and retention in the organellar genome. It is not clear why some endosymbiont-derived genes may be retained when a functional host counterpart exists whose gene product could simply be retargeted to the organelles. This study revealed that the photosynthetic activity in plant plastids may be responsible for retention of functionally redundant tRNA processing machinery, while mitochondria are more flexible regarding substitution with cytosolic-type enzymes. Therefore, functional constraint in the plastid is likely more important than in the mitochondria for shaping the evolution and retention of functionally redundant proteins that are dual targeted to both organelles.
