## Supplemental Dataset 1 for "Photosynthetic demands on translational machinery drive retention of redundant tRNA metabolism in plant organelles"

### Sheet: Nuclear
Nuclear protein models used in this study
peach	Indicates models generated from transcriptome, either by us or another group. Asterisk* indicates we generated models ourselves as described in the Methods section
blue	Pooled two sets of models (from transcriptome and genome)
white	Genome-based models
Order	Family	Species	Lifestyle	Presence/absence analysis			Targeting
				Resource available	Source	Publication	Resource available	Source	Publication
Lamiales	Orobanchaceae	Striga asiatica	Hemiparasite (obligate root parasite)	Protein sequences annotated based on genome assembly	NCBI reference sequence GCA_008636005.1_SGA_v2.0: https://ftp.ncbi.nlm.nih.gov/genomes/all/GCA/008/636/005/GCA_008636005.1_SGA_v2.0/GCA_008636005.1_SGA_v2.0_protein.faa.gz	Yoshida et al., 2019
Lamiales	Orobanchaceae	Phtheirospermum japonicum	Hemiparasite (obligate root parasite)	Protein sequences annotated based on genome assembly	NCBI reference sequence GCA_014905375.1_Pjver1: https://ftp.ncbi.nlm.nih.gov/genomes/all/GCA/014/905/375/GCA_014905375.1_Pjver1/GCA_014905375.1_Pjver1_protein.faa.gz	N/A
Lamiales	Phrymaceae	Erythranthe guttata (Mimulus guttatus)	Photoautotroph	Protein sequences annotated based on genome assembly	Phytozome reference sequence for Mimulus guttatus v2.0: https://data.jgi.doe.gov/refine-download/phytozome?genome_id=256&expanded=Phytozome-256	N/A
Solanales	Convolvulaceae	Cuscuta campestris	Hemiparasite (parasitic vine)	Protein sequences annotated based on genome assembly	NCBI reference sequence GCA_900332095.2_Cuscuta: https://ftp.ncbi.nlm.nih.gov/genomes/all/GCA/900/332/095/GCA_900332095.2_Cuscuta/GCA_900332095.2_Cuscuta_protein.faa.gz	Vogel et al., 2018
Solanales	Convolvulaceae	Cuscuta australis	Hemiparasite (parasitic vine)	Protein sequences annotated based on genome assembly	NCBI reference sequence GCA_003260385.1_Cau_v1.0: https://ftp.ncbi.nlm.nih.gov/genomes/all/GCA/003/260/385/GCA_003260385.1_Cau_v1.0/GCA_003260385.1_Cau_v1.0_protein.faa.gz	N/A
Solanales	Convolvulaceae	Ipomoea trifida	Photoautotroph	Protein sequences annotated based on genome assembly	University of Georgia Sweet Potato Base Ipomoea trifida v3 working gene models: http://sweetpotato.uga.edu/download_v3/NSP306_trifida_v3.working.gene_models.pep.fa.zip	Wu et al., 2018
Malpighiales	Rafflesiaceae	Sapria himalayana	Heterotroph (endoparasite)	Protein annotations based on S. himilayana genome, evidence from transcriptome and proteome of related spp. Guo 2023 from genome and transcriptome.	NCBI reference sequence GCA_016808135.1_Sapria_himalayana_v1. Protein models described in publication downloaded from fig share: https://figshare.com/articles/dataset/Genome_assembly_and_annotation_of_Sapria_himalayana/13661360/1. 2023 version direct from authors.	Cai et al., 2021; Guo et al 2023	same as presence/absence, but without filtering for longest protein model
Malpighiales	Rafflesiaceae	Rafflesia cantleyi	Heterotroph (endoparasite)	Protein models built from transcriptome assembly*	Transcriptome GFBU01, Bioproject: PRJNA323654 downloaded from NCBI TSA: https://www.ncbi.nlm.nih.gov/Traces/wgs/GFBU01	Lee et al., 2016	same as presence/absence, but without filtering for longest protein model
Malpighiales	Euphorbiaceae	Manihot esculenta	Photoautotroph	Protein annotations based on primary transcript	Phytozome reference sequence for Manihot esculenta v8.1: Mesculenta_671_v8.1.protein_primaryTranscriptOnly.fa.gz https://data.jgi.doe.gov/refine-download/phytozome?genome_id=671&expanded=Phytozome-671	N/A	Protein annotations based on all transcripts, not just primary	Phytozome reference sequence for Manihot esculenta v8.1: Mesculenta_671_v8.1.protein.fa.gz https://data.jgi.doe.gov/refine-download/phytozome?genome_id=671&expanded=Phytozome-671	N/A
Brassicales	Brassicaceae	Arabidopsis thaliana	Photoautotroph	Protein annotations based on genome	TAIR (version Araport11)	N/A	Protein annotations based on all transcripts, not just primary	TAIR10 from JGI: Athaliana_167_TAIR10.protein.fa.gz https://data.jgi.doe.gov/search?q=Arabidopsis&expanded=Phytozome-167	N/A
Vitales	Vitaceae	Vitis vinifera	Photoautotroph	Protein annotations based on genome	Phytozome v12	N/A
Santalales	Balanophoraceae	Rhopalocnemis phalloides	Heterotroph (obligate root parasite)	Protein models built from transcriptome assembly*	Transcriptome downloaded from Figshare link in publication: https://figshare.com/articles/dataset/Transcriptome_assemblies_for_five_species_of_Santalales/15088440/1	Schelkunov et al., 2021 Peerj	same as presence/absence, but without filtering for longest protein model
Santalales	Balanophoraceae	Balanophora fungosa	Heterotroph (obligate root parasite)	Protein models built from transcriptome assembly* ; Models based on genome assembly	Transcriptome downloaded from Figshare link in publication: https://figshare.com/articles/dataset/Transcriptome_assemblies_for_five_species_of_Santalales/15088440/1 Genome-based models from: China National GeneBank (CNGB) Sequence Archive (CNSA) accession number CNP0003054	Schelkunov et al., 2021 Peerj, Chen et al., 2023	same as presence/absence, but without filtering for longest protein model
Santalales	Viscaceae-	Viscum album	Hemiparasite (mistletoe)	Protein models based on transcriptome	Proteins models from publication downloaded from publisher website	Schroder et al., 2022 The Plant Journal	same as presence/absence, but without filtering for longest protein model
Santalales	Loranthaceae	Dendropemon caribaeus	Hemiparasite (euphytoid parasite)	Protein models built from transcriptome assembly*	Transcriptome downloaded from Figshare link in publication: https://figshare.com/articles/dataset/Transcriptome_assemblies_for_five_species_of_Santalales/15088440/1	Schelkunov et al., 2021 Peerj	same as presence/absence, but without filtering for longest protein model
Santalales	Santalaceae	Santalum album	Hemiparasite (haustorial root parasite)	Protein models based on genome/transcriptome of S. album	Protein models downloaded from publisher website for publication.	Mahesh et al., 2018 Plant Physiology	Protein models built from transcriptome assembly*	Transcripts downloaded from publisher website for publication	Mahesh et al., 2018 Plant Physiology
Santalales	Ximeniaceae	Malania Oleifera	Hemiparasite (euphytoid parasite)	Protein models built from transcriptome assembly*	Transcriptome downloaded from Figshare link in publication https://figshare.com/articles/dataset/Transcriptome_assemblies_for_five_species_of_Santalales/15088440/1	Schelkunov et al., 2021 Peerj	same as presence/absence, but without filtering for longest protein model
Ericales	Ericaceae	Monotropa hypopitys	Heterotroph (mycoheterotroph)	Protein models built from transcriptome assembly*	Transcriptome downloaded from NCBI TSA database Accession: GFWM00000000.1, GI:1408004704	Schelkunov et al., 2018 BMC Genomics	same as presence/absence, but without filtering for longest protein model
Ericales	Ericaceae	Rhododendron williamsianum	Photoautotroph	Protein models based on genome	NCBI reference genome GCA_009746105.1 ASM974610v1: https://ftp.ncbi.nlm.nih.gov/genomes/all/GCA/009/746/105/GCA_009746105.1_ASM974610v1/GCA_009746105.1_ASM974610v1_protein.faa.gz	Soza et al., 2019 GBE	same as presence/absence, but without filtering for longest protein model
Alismatales	Araceae	Spirodela polyrhiza	Photoautotroph	Protein models based on genome	Phytozome v12	N/A
Poales	Poaceae	Poaceae	Photoautotroph	Protein models based on genome	Phytozome v12	N/A
Asparagales	Orchidaceae	Epipogium aphyllum	Heterotroph (mycoheterotroph)	Protein models built from transcriptome assembly*	Transcriptome downloaded from NCBI TSA database Accession: GFWM00000000.1, GI: 1408006309	Schelkunov et al., 2018 BMC Genomics	same as presence/absence, but without filtering for longest protein model
Asparagales	Orchidaceae	Epipogium roseum	Heterotroph (mycoheterotroph)	Protein models built from transcriptome assembly*	Transcriptome downloaded from NCBI TSA database Accession: GFWM00000000.1, GI: 1408006308	Schelkunov et al., 2018 BMC Genomics	same as presence/absence, but without filtering for longest protein model
Asparagales	Orchidaceae	Phalaenopsis equestris	Photoautotroph	Protein models based on genome	NCBI reference sequence GCA_010211805.1: https://ftp.ncbi.nlm.nih.gov/genomes/all/GCF/001/263/595/GCF_001263595.1_ASM126359v1/GCF_001263595.1_ASM126359v1_protein.faa.gz	N/A	same as presence/absence, but without filtering for longest protein model
Amborellales	Amborellaceae	Amborella trichopoda	Photoautotroph	Protein models based on genome	NCBI reference sequence GCA_000471905.1 AMTR1.0: https://ftp.ncbi.nlm.nih.gov/genomes/all/GCF/000/471/905/GCF_000471905.2_AMTR1.0/GCF_000471905.2_AMTR1.0_protein.faa.gz	N/A

### Sheet: Organellar
Organelle genomes used in this study
Clade	Estimated Divergence of Clade	Species	Plastome			Mitogenome
			Size (bp)	Gene Content	GenBank Sequence ID	Size (bp)	Gene Content	GenBank Sequence ID
Rafflesiaceae	65.5-95.9 MYA (Bendiksby et. al. 2008); all members heterotrophic	Sapria himalayana	whole-sale loss	N/A	N/A	contig level assembly	42 protein coding; 3 rRNAs; unknown tRNAs (Xi et. al., 2013)	SRA file SRR629601
		Rafflesia cantleyi	whole-sale loss	N/A	N/A	contig level assembly	32 protein coding; 3 rRNAs; unknown tRNAs (Xi et. al., 2013)	SRA file SRR629613
Balanophoraceae	67.1 MYA- 143 MYA (Naumann et. Al. 2013; Maul et al. 2018); all members heterotrophic	Rhopalocnemis phalloides	18,622 bp (Schelkunov et. al., 2019); 19,137 bp (Yu et. al., 2022)	13 protein coding; 2 rRNAs (Schelkunov et. al., 2019)	MZ269413.1 (Yu et. al., 2022)	130,713 bp	37 protein coding; 3 rRNAs; 6 tRNAs (Yu et. al., 2022)	MZ269392 - MZ269412
		Balanophora fungosa	15,130 bp	15 protein coding; 3 rRNAs (Chen et. al., 2019)	MN414176.1	Not sequenced	N/A	N/A
Monotropoideae	64.8 MYA (Rose et. al., 2018); all members heterotrophic	Monotropa hypopitys	35,062 bp	22 protein coding; 4 rRNAs; 18 tRNAs (Logacheva et. al., 2016)	KU878156.1	810,116 bp	42 protein coding; 3 rRNAs; 23 tRNAs	MK990822.1 - MK990823.1
Epidendroideae	44 MYA - 63.2 MYA (Serna-Sanchez et al 2021, Collobert et al 2022); mix of trophic lifestyles	Epipogium aphyllum	30,650 bp	17 protein coding; 4 rRNAs; 6 tRNAs (Schelkunov et. al, 2015)	NC_026449.1	Not sequenced	N/A	N/A
		Epipogium roseum	19,047 bp	18 protein coding; 4 rRNAs; 7 tRNAs (Schelkunov et. Al, 2015)	NC_026448.1	Not sequenced	N/A	N/A
Brassicaceae	Reference Sequence	Arabidopsis thaliana	154478	87 protein coding; 8 rRNAs; 37 tRNAs (Sato et. al., 1999)	NC_000932.1	367,808 bp	54 protein coding; 3 rRNA; 31 tRNA (Unseld et. al., 1997)	NC_037304.1 (Sloan et. al., 2018)
