## Supplemental Dataset 3 for "Photosynthetic demands on translational machinery drive retention of redundant tRNA metabolism in plant organelles"

### Sheet: TP and plasmid info
Addgene #	Construct name	Backbone	Orthogroup of Source Sequence for Transit Peptide	Source Sequence for Transit Peptide	Predicted Targeting	TP + 10	Notes	Length peptide seq	Expected DNA fragment length	cDNA sequence (EMBOSS backtranseq N. tabacum)
202646	Shim_CytC_TP_GFP_pK7FWG2	single expression vector PK7FWG2	N/A	S. himalayana cytochrome c reductase FeS subunit evm.model.fragScaff scaffold 87.18/SHI04112-RA	see above	see above	see above	see above	see above	see above
202647	Shim_AspRS_TP_GFP_pK7FWG2	single expression vector PK7FWG2	N/A	S. himalayana AspRS SHI13774-RA	Low confidence plastid retargeting ( TargetP = 0.41), N terminal extension compared to Arabiopsis.	MFIGPSWPNTSPHVGAARFLNFLMWWWRRRWCLRAIQLFAKQQGASATSSAQRFSSSSAYTSVSMPPESEVRSSETVPLAGIGDACMVIS	By eye from MSA, longer than TargetP "prediction" of first 60 bp	90	270	ATGTTTATTGGACCATCTTGGCCAAATACTTCTCCACATGTTGGAGCTGCTAGATTTCTTAATTTTCTTATGTGGTGGTGGAGAAGAAGATGGTGTCTTAGAGCTATTCAACTTTTTGCTAAGCAACAAGGAGCTTCTGCTACTTCTTCTGCTCAAAGATTTTCTTCTTCTTCTGCTTATACTTCTGTTTCTATGCCACCAGAATCTGAAGTTAGATCTTCTGAAACTGTTCCACTTGCTGGAATTGGAGATGCTTGTATGGTTATTTCT
202648	Shim_GlyRS_TP_GFP_pK7FWG2	single expression vector PK7FWG2	N/A	S. himalayana GlyRS evm.model.fragScaff scaffold 87.19/SHI04113-RA	see above	see above	see above	see above	see above	see above
202649	Shim_AsnRS_TP_GFP_pK7FWG2	single expression vector PK7FWG2	N/A	S. himalayana AsnRS evm.model.fragScaff scaffold 419.110/SHI02795-RA	see above	see above	see above	see above	see above	see above
202650	Shim_MetRS_TP_GFP_pK7FWG2	single expression vector PK7FWG2	N/A	S. himalayana MetRS SHI11900-RA	Moderate confidence retargeting (Localizer = 0.98, TargetP = 0.25), N-terminal extension	MARSRANVLASSHSNSKVQTRSTHSRSLKLLESVIVGTGQKSDGCRAHKRAAIDGAYSAAAYLPKSLLIQRHGKHAKTTMGHVPLSNNATAQCWTEAK	By eye from MSA, longer than TargetP "prediction" of first 30 bp	98	294	ATGGCTAGATCTAGAGCTAATGTTCTTGCTTCTTCTCATTCTAATTCTAAGGTTCAAACTAGATCTACTCATTCTAGATCTCTTAAGCTTCTTGAATCTGTTATTGTTGGAACTGGACAAAAGTCTGATGGATGTAGAGCTCATAAGAGAGCTGCTATTGATGGAGCTTATTCTGCTGCTGCTTATCTTCCAAAGTCTCTTCTTATTCAAAGACATGGAAAGCATGCTAAGACTACTATGGGACATGTTCCACTTTCTAATAATGCTACTGCTCAATGTTGGACTGAAGCTAAG
202651	Shim_ProRS_TP_GFP_pK7FWG2	single expression vector PK7FWG2	N/A	S. himalayana ProRS evm.model.fragScaff scaffold 3278.3.7/SHI28108-RA	see above	see above	see above	see above	see above	see above
202652	Shim_ThrRS_TP_GFP_pK7FWG2	single expression vector PK7FWG2	N/A	S. himalayana ThrRS SHI34429-RA	Not predicted to be retargeted, but has N-terminal extension compared to Arabidopsis.	MVDEMDALHSNGTWDLVVLPSGKSTVGCRWVYAIKVGPDGQVDRLKARLVAKGYTQIYGSDYADTFSPIAKISSVRLLLSMAAMYSWPLYQL	By eye from MSA, longer than TargetP prediction of first ~40 bp	92	276	ATGGTTGATGAAATGGATGCTCTTCATTCTAATGGAACTTGGGATCTTGTTGTTCTTCCATCTGGAAAGTCTACTGTTGGATGTAGATGGGTTTATGCTATTAAGGTTGGACCAGATGGACAAGTTGATAGACTTAAGGCTAGACTTGTTGCTAAGGGATATACTCAAATTTATGGATCTGATTATGCTGATACTTTTTCTCCAATTGCTAAGATTTCTTCTGTTAGACTTCTTCTTTCTATGGCTGCTATGTATTCTTGGCCACTTTATCAACTT
202653	Shim_TrpRS_TP_GFP_pK7FWG2	single expression vector PK7FWG2	N/A	S. himalayana TrpRS evm.model.fragScaff_scaffold_2406.7.1/SHI16564-RA	see above	see above	see above	see above	see above	see above
228373	Shim_AsnRS_419.110_SHI02794_TP_GFP_pK7fWG2_IVD_FP611	dual expression vector pK7fWG2_IVD_FP611	OG0002400	S. himalayana AsnRS evm.model.fragScaff scaffold 419.110/SHI02794-RA	Low confidence retargeting ( TargetP = 0.09) yet hasN terminal extension compared to Arabiopsis. N-terminal of new model identical to old model.	MLDSKVLLALYHHLGQLIHHGMVRAAIGKFNALGLITSRYFPSPSGRRQPALSSHCHLPISLAPPRMGDHKTGLSQ	By eye from MSA, longer than TargetP "prediction" of first 60 bp	76	228	ATGCTTGATTCTAAGGTTCTTCTTGCTCTTTATCATCATCTTGGACAACTTATTCATCATGGAATGGTTAGAGCTGCTATTGGAAAGTTTAATGCTCTTGGACTTATTACTTCTAGATATTTTCCATCTCCATCTGGAAGAAGACAACCAGCTCTTTCTTCTCATTGTCATCTTCCAATTTCTCTTGCTCCACCAAGAATGGGAGATCATAAGACTGGACTTTCTCAA
228374	Shim_AspRS_3212.91_TP_GFP_pK7fWG2_IVD_FP611	dual expression vector pK7fWG2_IVD_FP611	OG0004908	S. himalayana AspRS evm.model.fragScaff scaffold 3212.91	High confidence mito targeting for new model (> 0.9 from LOCALIZER and TargetP). New model N terminus is identical to old one, just starts at different internal methioine.	MWWWRRRWCLRAIQLFAKQQGASATSSAQRFSSSSAYTSVSMPPESEVRSSETVPLAGIGDACMVISKKAAKKEAA	By eye from MSA to first long well aligned stretch + 10 AA. About 40 aa longer than the TargetP prediction (~30 AA)	76	228	ATGTGGTGGTGGAGAAGAAGATGGTGTCTTAGAGCTATTCAACTTTTTGCTAAGCAACAAGGAGCTTCTGCTACTTCTTCTGCTCAAAGATTTTCTTCTTCTTCTGCTTATACTTCTGTTTCTATGCCACCAGAATCTGAAGTTAGATCTTCTGAAACTGTTCCACTTGCTGGAATTGGAGATGCTTGTATGGTTATTTCTAAGAAGGCTGCTAAGAAGGAAGCTGCT
228375	Shim_CytC_87.18_SHI04112_TP_GFP_pK7fWG2_IVD_FP611	dual expression vector pK7fWG2_IVD_FP611	N/A	S. himalayana cytochrome c reductase FeS subunit evm.model.fragScaff scaffold 87.18/SHI04112-RA	mito-targeting control. N-terminal of new model identical to old model.	MLKAAGRRFSLIAWRGSSISSFTSASHCYIHSIHGNAAAAGVHRPDTLSIAGGLIRGFSAGALDRSHE	Command line TargetP prediction of first 58 bp + 10 bp	68	204	ATGCTTAAGGCTGCTGGAAGAAGATTTTCTCTTATTGCTTGGAGAGGATCTTCTATTTCTTCTTTTACTTCTGCTTCTCATTGTTATATTCATTCTATTCATGGAAATGCTGCTGCTGCTGGAGTTCATAGACCAGATACTCTTTCTATTGCTGGAGGACTTATTAGAGGATTTTCTGCTGGAGCTCTTGATAGATCTCATGAA
228376	Shim_GluRS_87.31.3_TP_GFP_pK7fWG2_IVD_FP611	dual expression vector pK7fWG2_IVD_FP611	OG0005132	S. himalayana GluRS evm.model.fragScaff_scaffold_87.31.3	High confidence retargeting (LOCALIZER 0.79 mito, TARGETP 0.7 plastid), N terminal extension compared to Arabiopsis. Not tested in initial round of microscopy.	MSPSVGRATAATGRPFLFCKPASVTSSVTGLLTRKQPCSFFLRRRLASRSTFCFHLRPCAVQSPAVGGVDVMEIRECSYSSSAPPLSVIAAAK	By eye from MSA+ 10 bp. 10 bp longer than TARGETP prediction	93	279	ATGTCTCCATCTGTTGGAAGAGCTACTGCTGCTACTGGAAGACCATTTCTTTTTTGTAAGCCAGCTTCTGTTACTTCTTCTGTTACTGGACTTCTTACTAGAAAGCAACCATGTTCTTTTTTTCTTAGAAGAAGACTTGCTTCTAGATCTACTTTTTGTTTTCATCTTAGACCATGTGCTGTTCAATCTCCAGCTGTTGGAGGAGTTGATGTTATGGAAATTAGAGAATGTTCTTATTCTTCTTCTGCTCCACCACTTTCTGTTATTGCTGCTGCTAAG
228377	Shim_GlyRS_87.19_SHI04113_TP_GFP_pK7fWG2_IVD_FP611	dual expression vector pK7fWG2_IVD_FP611	OG0003744	S. himalayana GlyRS evm.model.fragScaff scaffold 87.19/SHI04113-RA	High confidence retargeting (both alg. > 0.5). N-terminal of new model identical to old model.	MRFHALPVALLLSHPLRSLGSLGHRHHQKARPPSASFLLRRRYSFAMVADDDYFRRA	By eye from MSA, longer than TargetP prediction of first ~40 bp	57	171	ATGAGATTTCATGCTCTTCCAGTTGCTCTTCTTCTTTCTCATCCACTTAGATCTCTTGGATCTCTTGGACATAGACATCATCAAAAGGCTAGACCACCATCTGCTTCTTTTCTTCTTAGAAGAAGATATTCTTTTGCTATGGTTGCTGATGATGATTATTTTAGAAGAGCT
228378	Shim_MetRS_440.109_TP_GFP_pK7fWG2_IVD_FP611	dual expression vector pK7fWG2_IVD_FP611	OG0002972	S. himalayana MetRS evm.model.fragScaff scaffold 440.109	New models show very low mito retargeting (targetP = 0.21), but there is an N terminal extension compared to Arabiopsis. The N-terminal sequence on the new models is just truncated version of the one on the old model. Maybe just a different annotation of start site.	MRGVGFYCVGAHKRAAIDGAYSAAAYLPKSLLIQRHGKHAKTTMGHVPLSNNATAQCWTEAKIPILGKRNI	By eye from MSA > to first region of obvious simalartiy with Arabidopsis + 10 AA	71	213	ATGAGAGGAGTTGGATTTTATTGTGTTGGAGCTCATAAGAGAGCTGCTATTGATGGAGCTTATTCTGCTGCTGCTTATCTTCCAAAGTCTCTTCTTATTCAAAGACATGGAAAGCATGCTAAGACTACTATGGGACATGTTCCACTTTCTAATAATGCTACTGCTCAATGTTGGACTGAAGCTAAGATTCCAATTCTTGGAAAGAGAAATATT
228379	Shim_ProRS_3278.3.7_SHI28108_TP_GFP_pK7fWG2_IVD_FP611	dual expression vector pK7fWG2_IVD_FP611	OG0004079	S. himalayana ProRS evm.model.fragScaff scaffold 3278.3.7/SHI28108-RA	Moderate confidence retargeting ( TargetP = 0.63), N terminal extension compared to Arabiopsis. N-terminal of new model identical to old model.	MKLATYLRSLTREVPWYGSWSWSSAERCGVLPPSASISDSASTPSKQVTSSPVGALSLEHMSSVGRKKEVKKETRLGLSFKK	TargetP "prediction" of first 80 bp	82	246	ATGAAGCTTGCTACTTATCTTAGATCTCTTACTAGAGAAGTTCCATGGTATGGATCTTGGTCTTGGTCTTCTGCTGAAAGATGTGGAGTTCTTCCACCATCTGCTTCTATTTCTGATTCTGCTTCTACTCCATCTAAGCAAGTTACTTCTTCTCCAGTTGGAGCTCTTTCTCTTGAACATATGTCTTCTGTTGGAAGAAAGAAGGAAGTTAAGAAGGAAACTAGACTTGGACTTTCTTTTAAGAAG
228380	Shim_ThrRS_3895.3_TP_GFP_pK7fWG2_IVD_FP611	dual expression vector pK7fWG2_IVD_FP611	OG0007326	S. himalayana ThrRS evm.model.fragScaff scaffold 3895.3	New model shows moderate plastid retargeting (LOCALIZER p = 0.9), N terminal extension compared to Arabiopsis, different from old model.	MLNYAKISIAFQLDPLLDAANYFFMQFNSHVHWFGNKNIVARSRKAFCRRRFSFVPSSLTSMASSHTKDESY	By eye from MSA to first long well aligned stretch.	72	216	ATGCTTAATTATGCTAAGATTTCTATTGCTTTTCAACTTGATCCACTTCTTGATGCTGCTAATTATTTTTTTATGCAATTTAATTCTCATGTTCATTGGTTTGGAAATAAGAATATTGTTGCTAGATCTAGAAAGGCTTTTTGTAGAAGAAGATTTTCTTTTGTTCCATCTTCTCTTACTTCTATGGCTTCTTCTCATACTAAGGATGAATCTTAT
228381	Shim_TrpRS_2406.7.1_SHI16564_TP_GFP_pK7fWG2_IVD_FP611	dual expression vector pK7fWG2_IVD_FP611	OG0004377	S. himalayana TrpRS evm.model.fragScaff_scaffold_2406.7.1/SHI16564-RA	Moderate confidence retargeting ( TargetP = 0.58), N-terminal extension compared to Arabidopsis. New model identical to old one on N terminus.	MCGKLYATGKLCCCGRGDLGAWSASVFSRPRFFSSMQGPATMASLSILSDGSTSQNMVVNPWNVSAKGAG	TargetP "prediction" of first 70 bp	70	210	ATGTGTGGAAAGCTTTATGCTACTGGAAAGCTTTGTTGTTGTGGAAGAGGAGATCTTGGAGCTTGGTCTGCTTCTGTTTTTTCTAGACCAAGATTTTTTTCTTCTATGCAAGGACCAGCTACTATGGCTTCTCTTTCTATTCTTTCTGATGGATCTACTTCTCAAAATATGGTTGTTAATCCATGGAATGTTTCTGCTAAGGGAGCTGGA

### Sheet: in silico predictions
		TargetP (score)		LOCALIZER (score)				TargetP		LOCALIZER
Construct	TP+GFP sequence	Chloroplast	Mitochondria	Chloroplast	Mitochondria	Protein Model	Full protein sequence	Chloroplast	Mitochondria	Chloroplast	Mitochondria
Shim_AsnRS_419.110_SHI02794_TP_GFP_pK7fWG2_IVD_FP611	MLDSKVLLALYHHLGQLIHHGMVRAAIGKFNALGLITSRYFPSPSGRRQPALSSHCHLPISLAPPRMGDHKTGLSQKGGRADPAFLYKVVISMVSKGEELFTGVVPILVELDGDVNGHKFSVSGEGEGDATYGKLTLKFICTTGKLPVPWPTLVTTLTYGVQCFSRYPDHMKQHDFFKSAMPEGYVQERTIFFKDDGNYKTRAEVKFEGDTLVNRIELKGIDFKEDGNILGHKLEYNYNSHNVYIMADKQKNGIKVNFKIRHNIEDGSVQLADHYQQNTPIGDGPVLLPDNHYLSTQSALSKDPNEKRDHMVLLEFVTAAGITLGMDELYK	0.522562	0.094133	0	0	AsnRS evm.model.fragScaff scaffold 419.110/SHI02794-RA	MLDSKVLLALYHHLGQLIHHGMVRAAIGKFNALGLITSRYFPSPSGRRQPALSSHCHLPISLAPPRMGDHKTGLSQELSSISLSGGVSSSSPVKHPFSDRFPIRTIVCRPDGGKGLAGTRVRVGGWVKTGREQGKGTFAFLELNDGSCLANVQVIVDASIADLSPLVHTGTCISVEGVLSVPPEGTKQKIELRADRVIHVGPVDPAKYPIPKTKLTLEFLRDHVHLRPRTNTISAIARIRNALAFATHSFFQEHGFLYVHTPIITTSDCEGAGEMFQVTTLFNEAEKLEKELIKNPPPTDREIEAASQLVKDKGEGVSKLKSAKASREEICAMVAELAKAKEDLAKLEGRSKLRPGIPQRDGKIDHGLDFFSRQAFLTVSGQLQVETYACAVTSVYTFG…	0.347386	0.092808	0	0
Shim_AspRS_3212.91_TP_GFP_pK7fWG2_IVD_FP611	MWWWRRRWCLRAIQLFAKQQGASATSSAQRFSSSSAYTSVSMPPESEVRSSETVPLAGIGDACMVISKKAAKKEAAKGGRADPAFLYKVVISMVSKGEELFTGVVPILVELDGDVNGHKFSVSGEGEGDATYGKLTLKFICTTGKLPVPWPTLVTTLTYGVQCFSRYPDHMKQHDFFKSAMPEGYVQERTIFFKDDGNYKTRAEVKFEGDTLVNRIELKGIDFKEDGNILGHKLEYNYNSHNVYIMADKQKNGIKVNFKIRHNIEDGSVQLADHYQQNTPIGDGPVLLPDNHYLSTQSALSKDPNEKRDHMVLLEFVTAAGITLGMDELYK	0	0.999766	0	0.992	AspRS evm.model.fragScaff_scaffold_3212.91	MWWWRRRWCLRAIQLFAKQQGASATSSAQRFSSSSAYTSVSMPPESEVRSSETVPLAGIGDACMVISKKAAKKEAARQEKLRRRQDASLAAASSLLSLEEHDPLASNYGNVPLRELQSMDEIEIEEWTPVADLGEELKDREVLIRGRAQAIRSVGKNIAFIVVRERGFTVQCVVTVEQNVVSRQMVKFVAGLSRESVVDVYGIVSVPSVAIKGTTQEVEVQARKLYCISRANPSLPINLEDAARSDLEVEEALQAGEQLVRVNQDTRLNNRILDLRIPSHQAIFILQSEVTKIFMQFLFSEGFIVIHTPKLIAGSSEGGSAVFKLDYKGQVACLAQSPQLHKQMAICSDFRRVFVIGPVFRAEDSYTHRHLCEFTGLDAEMEIRKHYSEVMDIVDHLFV…	0	0.998522	0	0.992
Shim_AspRS_TP_GFP_pK7FWG2	MFIGPSWPNTSPHVGAARFLNFLMWWWRRRWCLRAIQLFAKQQGASATSSAQRFSSSSAYTSVSMPPESEVRSSETVPLAGIGDACMVISKGGRADPAFLYKVVISMVSKGELFTGVVPILVELDGDVNGHKFSVSGEGEGDATYGKLTLFICTTGKLPVPWPTLVTTLTYGVQCFSRYPDHMKQHDFFKSAMPEGYVQERTIFFKDDGNYKTRAEVKFEGDTLVNRIELKGIDFKEDGNILGHKLEYNYNSHNVYIMADKQKNGIKVNFKIRHNIEDGSVQLADHYQQNTPIGDGPVLLPDNHYLSTQSALSKDPNEKRDHMVLLEFVTAAGITLGMDELYK*	0.254667	0.482383	0.967	0	AspRS SHI13774-RA	MFIGPSWPNTSPHVGAARFLNFLMWWWRRRWCLRAIQLFAKQQGASATSSAQRFSSSSAYTSVSMPPESEVRSSETVPLAGIGDACMVISKKAAKKEAARQEKLRRRQDASLAAASSLLSLEEHDPLASNYGNVPLRELQSMDEIEIEEWTPVADLGEELKDREVLIRGRAQAIRSVGKNIAFIVVRERGFTVQCVVTVEQNVVSRQMVKFVAGLSRESVVDVYGIVSVPSVAIKGTTQEVEVQARKLYCISRANPSLPINLEDAARSDLEVEEALQAGEQLVRVNQDTRLNNRILDLRIPSHQAIFILQSEVTKIFMQFLFSEGFIVIHTPKLIAGSSEGGSAVFKLDYKGQVACLAQSPQLHKQMAICSDFRRVFVIGPVFRAEDSYTHRHLCEFTG…	0.161511	0.407585	0.976	0
Shim_GluRS_87.31.3_TP_GFP_pK7fWG2_IVD_FP611	MSPSVGRATAATGRPFLFCKPASVTSSVTGLLTRKQPCSFFLRRRLASRSTFCFHLRPCAVQSPAVGGVDVMEIRECSYSSSAPPLSVIAAAKKGGRADPAFLYKVVISMVSKGEELFTGVVPILVELDGDVNGHKFSVSGEGEGDATYGKLTLKFICTTGKLPVPWPTLVTTLTYGVQCFSRYPDHMKQHDFFKSAMPEGYVQERTIFFKDDGNYKTRAEVKFEGDTLVNRIELKGIDFKEDGNILGHKLEYNYNSHNVYIMADKQKNGIKVNFKIRHNIEDGSVQLADHYQQNTPIGDGPVLLPDNHYLSTQSALSKDPNEKRDHMVLLEFVTAAGITLGMDELYK	0.790309	0.066151	0.882	0.788	GluRS evm.model.fragScaff_scaffold_87.31.3	MSPSVGRATAATGRPFLFCKPASVTSSVTGLLTRKQPCSFFLRRRLASRSTFCFHLRPCAVQSPAVGGVDVMEIRECSYSSSAPPLSVIAAAKIAKINIPDPLLVSDCVDPSFLLSNGIKLHGAHVLLRHIGRIAQIPNFYGKDVSESSQVDEWLDYSPMFLSASDFENGCHHIDDYLEGRTFLVGCSLSIADMAVWSALAGSGNRWESLRRSRKYENLVRWFNSISAEHGDVLEEVASRFVPKRNSKSHESCRSREIRVYDIDPPEKGRPTDKSSSSEILLPGAELGKVRLRFAPEPSGYLHIGHAKAALLNDYFARRYHGRLTLRFDDTNPSREKNEFVENLLHDSQTLGVEYDAVTHTSDYFPKLLEMAEELIRRGRAYVDDTPREQMKRERMDGV…	0.704649	0.074885	0.963
Shim_GlyRS_87.19_SHI04113_TP_GFP_pK7fWG2_IVD_FP611	MRFHALPVALLLSHPLRSLGSLGHRHHQKARPPSASFLLRRRYSFAMVADDDYFRRAKGGRADPAFLYKVVISMVSKGEELFTGVVPILVELDGDVNGHKFSVSGEGEGDATYGKLTLKFICTTGKLPVPWPTLVTTLTYGVQCFSRYPDHMKQHDFFKSAMPEGYVQERTIFFKDDGNYKTRAEVKFEGDTLVNRIELKGIDFKEDGNILGHKLEYNYNSHNVYIMADKQKNGIKVNFKIRHNIEDGSVQLADHYQQNTPIGDGPVLLPDNHYLSTQSALSKDPNEKRDHMVLLEFVTAAGITLGMDELYK	0.056149	0.878891	0.951	0.908	GlyRS evm.model.fragScaff scaffold 87.19/SHI04113-RA	MRFHALPVALLLSHPLRSLGSLGHRHHQKARPPSASFLLRRRYSFAMVADDDYFRRALADKQDAIVVQGNKVRALKAAKAANLEIEAAIETLNDLKLQRSAMEKQLQSAMSSSGGSDFPGNREAVRQALVNTLERRLFYIPSFKIYRGVAGLYDYGPPGCAVKSNVLAFWRQHFVLEDNMLEVDCPCVTPEAVLKASGHVDKFTDLMVKDQKTGTCYRADHLLKDFCNEKLQKDGGLTQEQAGELKHVLAIMDDLSAEEVGALMKKYDIVAPDTKNPLSYPYPFNLMFQTSIGPSGSNPGYMRPETAQGIFVNFKDLYYYNGSKLPFAAAQIGQAFRNEISPRQGLLRVREFTLAEIEHFVDPEDKSHQKYHEVRDLQFLMFPREEQLSGESAKKKKLG…	0.051426	0.845956	0.956	0.902
Shim_MetRS_440.109_TP_GFP_pK7fWG2_IVD_FP611	MRGVGFYCVGAHKRAAIDGAYSAAAYLPKSLLIQRHGKHAKTTMGHVPLSNNATAQCWTEAKIPILGKRNIKGGRADPAFLYKVVISMVSKGEELFTGVVPILVELDGDVNGHKFSVSGEGEGDATYGKLTLKFICTTGKLPVPWPTLVTTLTYGVQCFSRYPDHMKQHDFFKSAMPEGYVQERTIFFKDDGNYKTRAEVKFEGDTLVNRIELKGIDFKEDGNILGHKLEYNYNSHNVYIMADKQKNGIKVNFKIRHNIEDGSVQLADHYQQNTPIGDGPVLLPDNHYLSTQSALSKDPNEKRDHMVLLEFVTAAGITLGMDELYK	0.047731	0.445657	0	0.673	MetRS evm.model.fragScaff_scaffold_440.109	MRGVGFYCVGAHKRAAIDGAYSAAAYLPKSLLIQRHGKHAKTTMGHVPLSNNATAQCWTEAKIPILGKRNILVTSALPYVNNVPHLGNIIGCVLSADVFARYCRLRGYNVIYICGTDEYGTATETKAMEENCSPREICDKYHALHREIYKWFNISFDEFGRTSTPKQTEICQSIFMKLLDNNWLSENMIQQLYCDICKRFLADRLVEGTCPFEWCNYCCARGDQCEKCSNLLNPIQLKDPRCMVCQSTPRVVDMNHLFLELPLLKEKLVTYTESMAMAGSWSSNAIQATNAWLKEGLKPRCITRDLKWGVPVPHDKFRDKVFYVWFDAPIGYISVTASYTSQWEKWWKDPENVELYQFMGKDNVPFHTVMFPATLLGTGENWTLMKAISVTEYLNYESG…	0.019441	0.212557	0	0
Shim_MetRS_TP_GFP_pK7FWG2	MARSRANVLASSHSNSKVQTRSTHSRSLKLLESVIVGTGQKSDGCRAHKRAAIDGAYSAAAYLPKSLLIQRHGKHAKTTMGHVPLSNNATAQCWTEAKKGGRADPAFLYKVVISMVSKGEELFTGVVPILVELDGDVNGHKFSVSGEGEGDATYGKLTLKFICTTGKLPVPWPTLVTTLTYGVQCFSRYPDHMKQHDFFKSAMPEGYVQERTIFFKDDGNYKTRAEVKFEGDTLVNRIELKGIDFKEDGNILGHKLEYNYNSHNVYIMADKQKNGIKVNFKIRHNIEDGSVQLADHYQQNTPIGDGPVLLPDNHYLSTQSALSKDPNEKRDHMVLLEFVTAAGITLGMDELYK*	0.022375	0.423641	0	0.984	MetRS SHI11900-RA	MARSRANVLASSHSNSKVQTRSTHSRSLKLLESVIVGTGQKSDGCRAHKRAAIDGAYSAAAYLPKSLLIQRHGKHAKTTMGHVPLSNNATAQCWTEAKIPILGKRNILVTSALPYVNNVPHLGNIIGCVLSADVFARYCRLRGYNVIYICGTDEYGTATETKAMEENCSPREICDKYHALHREIYKWFNISFDEFGRTSTPKQTEICQSIFMKLLDNNWLSENMIQQLYCDICKRFLADRLVEGTCPFEWCNYCCARGDQCEKCSNLLNPIQLKDPRCMVCQSTPRVVDMNHLFLELPLL KEKLVTYTESMAMAGSWSSNAIQATNAWLKEGLKPRCITRDLKWGVPVPHDKFRDKVFYVWFDAPIGYISVTASYTSQWEKWWKDPENVELYQFMGKD…	0.009696	0.251612	0	0.978
Shim_ProRS_3278.3.7_SHI28108_TP_GFP_pK7fWG2_IVD_FP611	MKLATYLRSLTREVPWYGSWSWSSAERCGVLPPSASISDSASTPSKQVTSSPVGALSLEHMSSVGRKKEVKKETRLGLSFKKKGGRADPAFLYKVVISMVSKGEELFTGVVPILVELDGDVNGHKFSVSGEGEGDATYGKLTLKFICTTGKLPVPWPTLVTTLTYGVQCFSRYPDHMKQHDFFKSAMPEGYVQERTIFFKDDGNYKTRAEVKFEGDTLVNRIELKGIDFKEDGNILGHKLEYNYNSHNVYIMADKQKNGIKVNFKIRHNIEDGSVQLADHYQQNTPIGDGPVLLPDNHYLSTQSALSKDPNEKRDHMVLLEFVTAAGITLGMDELYK	0.007224	0.679165	0	0	ProRS evm.model.fragScaff scaffold 3278.3.7/SHI28108-RA	MKLATYLRSLTREVPWYGSWSWSSAERCGVLPPSASISDSASTPSKQVTSSPVGALSLEHMSSVGRKKEVKKETRLGLSFKKDDNFGEWYSEVVVHGEMIEYYDISGCYILRPWAMSIWEKMQGFFDAEIKKMNIKNCYFPLFVSSAVLEKEKDHIEGFAPEVAWVTRSGQSDLEVPIAIRPTSETAMYPYFSKWIRGHRDLPLRLNQWCNVVRMEFSNPTPFIRSREFLWQEGHTAFATKTEAEEEVLQILELYRCIYEVFLAIPVIKGGKSEMEKFAGGLYTTSVEAFIPNTGRGIQGATSHCLGQNFAKMFEINFENEKGEKAMAWQNSWAYSTRTIGVMVMVHGDDRGLVLPPKVACIQVIVIPVPYKDADTKGINDACSATVHVLCMAGIRAEF…	0.003344	0.615491	0	0
Shim_ThrRS_3895.3_TP_GFP_pK7fWG2_IVD_FP611	MLNYAKISIAFQLDPLLDAANYFFMQFNSHVHWFGNKNIVARSRKAFCRRRFSFVPSSLTSMASSHTKDESYKGGRADPAFLYKVVISMVSKGEELFTGVVPILVELDGDVNGHKFSVSGEGEGDATYGKLTLKFICTTGKLPVPWPTLVTTLTYGVQCFSRYPDHMKQHDFFKSAMPEGYVQERTIFFKDDGNYKTRAEVKFEGDTLVNRIELKGIDFKEDGNILGHKLEYNYNSHNVYIMADKQKNGIKVNFKIRHNIEDGSVQLADHYQQNTPIGDGPVLLPDNHYLSTQSALSKDPNEKRDHMVLLEFVTAAGITLGMDELYK	0.187622	0.10351	0.855	0	ThrRS evm.model.fragScaff_scaffold_3895.3	MLNYAKISIAFQLDPLLDAANYFFMQFNSHVHWFGNKNIVARSRKAFCRRRFSFVPSSLTSMASSHTKDESYPKCVMLKRKTLFSKIQAKHNAELQFRPHDPIEITLPDGKVKDGKRWVTSPMDIASEISKRLASNALISHVNGNLWDMNRPLEDNCCLQLFTFDSDEGRDTFWHSSAHILGQSLELEYGCKLCIGPCTTRGEGFYYDAFYGDMALNEEHFRKIEAQAARVVGLKQPFERIEVSREDALNLFSDNKFKVEIINDLPIDKAITVYRCGQLVDLCRGPHIPNTSFVKAFTCLKASSAYWRGDKSRESLQRVYGISYPDQKQLKEYLRKQEEAKKYDHRMLGAKQELFFFHPLSPGSCFFLPHGTRIYNKLLCFIKNEYRKRGYEEVKSPNI…	0.11353	0.045655	0.895	0
Shim_ThrRS_TP_GFP_pK7FWG2	MVDEMDALHSNGTWDLVVLPSGKSTVGCRWVYAIKVGPDGQVDRLKARLVAKGYTQIYGSDYADTFSPIAKISSVRLLLSMAAMYSWPLYQLKGGRADPAFLYKVVISMVSKGEELFTGVVPILVELDGDVNGHKFSVSGEGEGDATYGKLTLKFICTTGKLPVPWPTLVTTLTYGVQCFSRYPDHMKQHDFFKSAMPEGYVQERTIFFKDDGNYKTRAEVKFEGDTLVNRIELKGIDFKEDGNILGHKLEYNYNSHNVYIMADKQKNGIKVNFKIRHNIEDGSVQLADHYQQNTPIGDGPVLLPDNHYLSTQSALSKDPNEKRDHMVLLEFVTAAGITLGMDELYK*	1.8e-05	1.5e-05	0	0	ThrRS SHI34429-RA	MVDEMDALHSNGTWDLVVLPSGKSTVGCRWVYAIKVGPDGQVDRLKARLVAKGYTQIYGSDYADTFSPIAKISSVRLLLSMAAMYSWPLYQLDIKNAFLHGDLAEEVYMEQPPGFVAQGESEFGMLRSTADHLVFYHHNSLGQCIYLVVYVNDIVITGNDQDGIQKLKQHFFTHFQTKDLWKFKYFLGIEIAQSSSGVVLSQMKYALDILKDTGILDCKPVDIPMDPNIKLVPGQGEPLGDPERYRRLVGKLNYLTISRPDISFPLKQPFERIEVSREDALNLFSDNKFKVEIINDLPIDKAITVYRCGQLVDLCRGPHIPNTSFVKAFTCLKASSAYWRGDKSRESLQRVYGISYPDQKQLKEYLRKQEEAKKYDHRMLGAKQELFFFHPLSPGSCFF…	0	0	0	0
Shim_TrpRS_2406.7.1_SHI16564_TP_GFP_pK7fWG2_IVD_FP611	MCGKLYATGKLCCCGRGDLGAWSASVFSRPRFFSSMQGPATMASLSILSDGSTSQNMVVNPWNVSAKGAGKGGRADPAFLYKVVISMVSKGEELFTGVVPILVELDGDVNGHKFSVSGEGEGDATYGKLTLKFICTTGKLPVPWPTLVTTLTYGVQCFSRYPDHMKQHDFFKSAMPEGYVQERTIFFKDDGNYKTRAEVKFEGDTLVNRIELKGIDFKEDGNILGHKLEYNYNSHNVYIMADKQKNGIKVNFKIRHNIEDGSVQLADHYQQNTPIGDGPVLLPDNHYLSTQSALSKDPNEKRDHMVLLEFVTAAGITLGMDELYK	0.208516	0.645636	0	0	TrpRS evm.model.fragScaff_scaffold_2406.7.1/SHI16564-RA	MCGKLYATGKLCCCGRGDLGAWSASVFSRPRFFSSMQGPATMASLSILSDGSTSQNMVVNPWNVSAKGAGRIDYDRLIKEFGCQRIDQSLIDRVERLTGRPAHIFLRRGVFFAHRDFNEILDAYERGEKFYLYTGRGPSSEALHLGHLIPFMFTKYLQEAFRVPLVIQLTDDEKFLWKNLTIEESRRLARENAKDIIACGFDIKRTFIFSDFDFVGGAFYRNMMEIAKRVTCNQVVGIFGFVGEDHIGKYCFPTVQAAPAFPTSFPHLFSMKEKLHCLIPCAIDQDPYFRMTRDVAPRMGYHKPALIESSFFPALQGEAGKMSASDPNSAIYVTDHAKEIQKKVNKHAFSGGQDTVERHRQLGANLEVDIPIKYLNFFMEDDDELNHIKKEYGSGRMLT…	0.11708	0.579154	0	0
