## Supplemental Dataset 4 for "Photosynthetic demands on translational machinery drive retention of redundant tRNA metabolism in plant organelles"

### Sheet: Eaphyllum_plastid_NC_026449.1ba
TRNASCANSE2.0										Genebank Annotation							Notes
Sequence ID	Start	End	tRNA	Anticodon	Inf_score	Hmmer_score	2ndary_score	Length	Sequence	GBK_tRNA	GBK_Anticodon	GBK_Length	GBK_start	GBK_stop	GBK_strand	GBK_Sequence
NC_026449.1	948	1021	fMet	CAT	51.1	26.8	24.3	74	TGTGGGATATAGCAGTTTGGTAGCTAACAAGGCTCATAACCTCGAGGTCATGGGTTCAAATCCCATTCCCGCAA	trnfM	CAT	74	948	1021	1	TGTGGGATATAGCAGTTTGGTAGCTAACAAGGCTCATAACCTCGAGGTCATGGGTTCAAATCCCATTCCCGCAA
NC_026449.1	3237	3308	Cys	GCA	53.1	15.7	37.4	72	GGTAACATGGCTGAGTGGTAAAGCATAGTATTGCAAATTCTATATACTCTGGTTCAAATCCAGATGTTACTT	trnC	GCA	72	3237	3308	1	GGTAACATGGCTGAGTGGTAAAGCATAGTATTGCAAATTCTATATACTCTGGTTCAAATCCAGATGTTACTT
NaN	NaN	NaN	NaN	NaN	NaN	NaN	NaN	NaN	NaN	trnE	TTC	73	5758	5830	1	GCCCTCATCGTCTAGTGGTTAAGGACATCTCTTTTTCAAGGAGACAACTGGGATTCAAATTCCCATGAGGGTA	Online tRNAscanSE finds this as trnGlu-TTC; Blast hits A. thaliana plastid trnE. This one is legitimate, just missed by local TRNASCAN
NC_026449.1	5861	5943	Tyr	GTA	50.8	22.6	28.2	83	GGGTTGATTTCCGAGTGGTTAAAGGTGACGTATTGTAAATTCGTTGACATGTGTCTTCGTTGGTTCAAATCCAGCTCAACCCA	trnY	GTA	83	5861	5943	1	GGGTTGATTTCCGAGTGGTTAAAGGTGACGTATTGTAAATTCGTTGACATGTGTCTTCGTTGGTTCAAATCCAGCTCAACCCA
NC_026449.1	8165	8237	Phe	GAA	65.7	34.2	31.5	73	GTTGAGATAGCTCAGTCGGTAGAGCATAGGACTGAAAATCCTTGTGTCATCGGTTCAAATCCGATTCTCAACA	trnF	GAA	73	8165	8237	1	GTTGAGATAGCTCAGTCGGTAGAGCATAGGACTGAAAATCCTTGTGTCATCGGTTCAAATCCGATTCTCAACA
NC_026449.1	12243	12170	Ile2	CAT	51.1	36.8	14.3	74	GCATCCATGGCTGAATGGTTAAAGCGCCCAACTCATAATTGGAAAAGTTGTGGGTTCAATTCCTGCTAGATGCA	trnI	CAT	74	12170	12243	-1	GCATCCATGGCTGAATGGTTAAAGCGCCCAACTCATAATTGGAAAAGTTGTGGGTTCAATTCCTGCTAGATGCA
NC_026449.1	26438	26511	Ile2	CAT	51.1	36.8	14.3	74	GCATCCATGGCTGAATGGTTAAAGCGCCCAACTCATAATTGGAAAAGTTGTGGGTTCAATTCCTGCTAGATGCA	trnI	CAT	74	26438	26511	1	GCATCCATGGCTGAATGGTTAAAGCGCCCAACTCATAATTGGAAAAGTTGTGGGTTCAATTCCTGCTAGATGCA
NC_026449.1	30516	30444	Phe	GAA	65.7	34.2	31.5	73	GTTGAGATAGCTCAGTCGGTAGAGCATAGGACTGAAAATCCTTGTGTCATCGGTTCAAATCCGATTCTCAACA	trnF	GAA	73	30444	30516	-1	GTTGAGATAGCTCAGTCGGTAGAGCATAGGACTGAAAATCCTTGTGTCATCGGTTCAAATCCGATTCTCAACA

### Sheet: Eroseum_plastid_NC_026448.1bact
TRNASCANSE2.0										Genebank Annotation							Notes
Sequence ID	Start	End	tRNA	Anticodon	Inf_score	Hmmer_score	2ndary_score	Length	Sequence	GBK_tRNA	GBK_Anticodon	GBK_Length	GBK_start	GBK_stop	GBK_strand	GBK_Sequence
NC_026448.1	913	986	fMet	CAT	55.2	27.7	27.5	74	AGCGGGATATAGCAGCTTGGTAGCTAATAAGGCTCATAACCTTGAAGTCGTGGGTTCAAATCCCATTCCCGCAA	trnfM	CAT	74	913	986	1	AGCGGGATATAGCAGCTTGGTAGCTAATAAGGCTCATAACCTTGAAGTCGTGGGTTCAAATCCCATTCCCGCAA
NC_026448.1	4019	4090	Cys	GCA	40.8	31	9.8	72	GGTGCTATGGTCTAATGGTAAGGCGTTGGATTGCAAATCCTTTATACTCTGGTTCGAATCCGGATATCACCT	trnC	GCA	72	4019	4090	1	GGTGCTATGGTCTAATGGTAAGGCGTTGGATTGCAAATCCTTTATACTCTGGTTCGAATCCGGATATCACCT
NC_026448.1	6515	6586	Gln	TTG	45.2	32.5	12.7	72	TGAGACGTAGTCAAGAGGTAAGGCAGCAGGTTTTGGTCCCGTAAATCAAAGGTTCGAATCCTTTCGTCTCAT	trnQ	TTG	72	6515	6586	1	TGAGACGTAGTCAAGAGGTAAGGCAGCAGGTTTTGGTCCCGTAAATCAAAGGTTCGAATCCTTTCGTCTCAT
NC_026448.1	6618	6690	Glu	TTC	45.6	14.7	30.9	73	GCCCCCATCGTCTAGTGGTTAAGGACATCTCTTTTTCAAGGAGATAGCTGGGATTCAAATTCCCATGGGGGTA	trnE	TTC	73	6618	6690	1	GCCCCCATCGTCTAGTGGTTAAGGACATCTCTTTTTCAAGGAGATAGCTGGGATTCAAATTCCCATGGGGGTA
NC_026448.1	6702	6785	Tyr	GTA	49.5	24.4	25.1	84	GGGTCGCTTTCCGAGTGGTTAAAGGAAACGGACTGTAAATTCGTCGACAATAAGTCTTCGCTGGTTCAAATCCAGCTCGACCCC	trnY	GTA	84	6702	6785	1	GGGTCGCTTTCCGAGTGGTTAAAGGAAACGGACTGTAAATTCGTCGACAATAAGTCTTCGCTGGTTCAAATCCAGCTCGACCCC
NC_026448.1	9049	9121	Phe	GAA	51	24	27	73	GTTGATATAGCTCAGTTGGTTGAGCATAGGACTGAAAATCCTCACGCGGCCGGCTCGAATCCGGTTATCAACA	trnF	GAA	73	9049	9121	1	GTTGATATAGCTCAGTTGGTTGAGCATAGGACTGAAAATCCTCACGCGGCCGGCTCGAATCCGGTTATCAACA
NC_026448.1	12631	12558	Ile2	CAT	41.8	27.8	14	74	GTATCCATGGCTGAAAGGTTAAAGCACTCAACTCATAATTGGAAAATTTGTGGGTTCAATTCCTGCTGGATGCA	trnI	CAT	74	12558	12631	-1	GTATCCATGGCTGAAAGGTTAAAGCACTCAACTCATAATTGGAAAATTTGTGGGTTCAATTCCTGCTGGATGCA
NC_026448.1	18910	18838	Phe	GAA	51	24	27	73	GTTGATATAGCTCAGTTGGTTGAGCATAGGACTGAAAATCCTCACGCGGCCGGCTCGAATCCGGTTATCAACA	trnF	GAA	73	18838	18910	-1	GTTGATATAGCTCAGTTGGTTGAGCATAGGACTGAAAATCCTCACGCGGCCGGCTCGAATCCGGTTATCAACA

### Sheet: Hmonotropa_plastid_KU878156.1ba
TRNASCANSE2.0										Genebank Annotation							Notes
Sequence ID	Start	End	tRNA	Anticodon	Inf_score	Hmmer_score	2ndary_score	Length	Sequence	GBK_tRNA	GBK_Anticodon	GBK_Length	GBK_start	GBK_stop	GBK_strand	GBK_Sequence
KU878156.1	1882	1809	Ile2	CAT	56.4	34	22.4	74	GCATCCATGGCTGAATGGTTAAAGCGCCCAACTCATAATTGGCTAATTCGTAGGTTCAATTCCTACTGGATGCA	trnI	CAT	74	1809	1882	-1	GCATCCATGGCTGAATGGTTAAAGCGCCCAACTCATAATTGGCTAATTCGTAGGTTCAATTCCTACTGGATGCA
KU878156.1	9325	9398	Arg pseudogene	ACG	24.9	30.3	-5.4	74	GGGCCTGTAACTCAGAAGATTAGAGTCAGTGGCTACGAATCACGGTGTCAGGGGTTCAAATCCCTTCTCGCTCA	trnR	ACG	74	9325	9398	1	GGGCCTGTAACTCAGAAGATTAGAGTCAGTGGCTACGAATCACGGTGTCAGGGGTTCAAATCCCTTCTCGCTCA	Annotated as a psuedogene in my analysis. Blast hit to A thaliana plastid trnR-ACG. Secondary structure doesn't look too messed up compared to A. thaliana blast hit. Decided this is a legitimate trnArg.
KU878156.1	9620	9549	Asn	GTT	72	44.5	27.5	72	TCCTCAATAGCTCAGTGGTAGAGCAGTAGGCTGTTAACCTATTGATCGTAGGTTCGAATCCTACTTGGGGAG	trnN	GTT	72	9549	9620	-1	TCCTCAATAGCTCAGTGGTAGAGCAGTAGGCTGTTAACCTATTGATCGTAGGTTCGAATCCTACTTGGGGAG
KU878156.1	9881	9954	fMet	CAT	71.4	42.7	28.7	74	CGCGGAGTAGAGCAGTTTGGTAGCTCGCAAGGCTCATAACCTTGAGGTCATGGGTTCAAATCCCGTCTCCGCAA	trnfM	CAT	74	9881	9954	1	CGCGGAGTAGAGCAGTTTGGTAGCTCGCAAGGCTCATAACCTTGAGGTCATGGGTTCAAATCCCGTCTCCGCAA
KU878156.1	10398	10319	Leu	TAG	36.1	20.6	15.5	80	GCCGTTATGATGAAATTGGTATACACGCTGCTCTTAGGAAGCAGTGCTAGAGCATCTAGGTTCGAGTCCGAGTAGCGGCA	trnL	TAG	80	10319	10398	-1	GCCGTTATGATGAAATTGGTATACACGCTGCTCTTAGGAAGCAGTGCTAGAGCATCTAGGTTCGAGTCCGAGTAGCGGCA
KU878156.1	11114	11187	His	GTG	57.2	41.1	16.1	74	GCGGATGTAGCCAAGTGGATTAAGGCAGTGGATTGTGAATTCATCACGCGCGGGTTCAATTCCCGTCGTTCGCC	trnH	GTG	74	11114	11187	1	GCGGATGTAGCCAAGTGGATTAAGGCAGTGGATTGTGAATTCATCACGCGCGGGTTCAATTCCCGTCGTTCGCC
KU878156.1	18934	18861	Trp	CCA	65.7	46.5	19.2	74	GCACTCTTAGTTCAGTTTGGTAGAACGCGGGTCTCCAAAACCCGATGACGTAGGTTCAAATCCTACAGAGCGCG	trnW	CCA	74	18861	18934	-1	GCACTCTTAGTTCAGTTTGGTAGAACGCGGGTCTCCAAAACCCGATGACGTAGGTTCAAATCCTACAGAGCGCG
KU878156.1	19198	19125	Pro	TGG	65.1	41.5	23.6	74	AGGGATGTGGCGCAGCTTGGTAGCGCATTTGTTTTGGGTACAAAGTGTCGCGGGTTCAAATCCTGTCATCCCTA	trnP	TGG	74	19125	19198	-1	AGGGATGTGGCGCAGCTTGGTAGCGCATTTGTTTTGGGTACAAAGTGTCGCGGGTTCAAATCCTGTCATCCCTA
KU878156.1	21701	21774	fMet	CAT	71.4	42.7	28.7	74	CGCGGAGTAGAGCAGTTTGGTAGCTCGCAAGGCTCATAACCTTGAGGTCATGGGTTCAAATCCCGTCTCCGCAA	trnfM	CAT	74	21701	21774	1	CGCGGAGTAGAGCAGTTTGGTAGCTCGCAAGGCTCATAACCTTGAGGTCATGGGTTCAAATCCCGTCTCCGCAA
KU878156.1	22368	22296	Phe	GAA	62	38.9	23.1	73	GTCGGGATAGCTCAGTTGGTAGAGCATAGGACTGAAAATCCTCGTGTCGCCAGTTCAAATCTGGCTCTCGATA	trnF	GAA	73	22296	22368	-1	GTCGGGATAGCTCAGTTGGTAGAGCATAGGACTGAAAATCCTCGTGTCGCCAGTTCAAATCTGGCTCTCGATA
KU878156.1	24419	24332	Ser	TGA	62.5	42	20.5	88	GGAGAGATGGCTGAGTGGTTGATAGCTCCGGTCTTGAAAACCGATATAGTACAGATAACTATCGAGGGTTCGAATCCCTCTCTCTCCC	trnS	TGA	88	24332	24419	-1	GGAGAGATGGCTGAGTGGTTGATAGCTCCGGTCTTGAAAACCGATATAGTACAGATAACTATCGAGGGTTCGAATCCCTCTCTCTCCC
KU878156.1	27304	27232	Met	CAT	55.3	29.5	25.8	73	ACCTACTTAACTCAGTGGTTAGAGTATCGCTTTCATACGGCGGAAGTCGTTGGTTCAAACCCAATAGTAGGTA	trnM	CAT	73	27232	27304	-1	ACCTACTTAACTCAGTGGTTAGAGTATCGCTTTCATACGGCGGAAGTCGTTGGTTCAAACCCAATAGTAGGTA
KU878156.1	32292	32364	Glu	TTC	45.3	25.2	20.1	73	GCCCCTATCGTCTAGTGGTTCAGGACATCTCTCTTTCAAGGAGGCAGCGGGGATTCAATTTCCCCTGGGGGTA	trnE	TTC	73	32292	32364	1	GCCCCTATCGTCTAGTGGTTCAGGACATCTCTCTTTCAAGGAGGCAGCGGGGATTCAATTTCCCCTGGGGGTA
KU878156.1	32430	32513	Tyr	GTA	53.2	36.1	17.1	84	GGGTCGATGCCCGAGTGGTTAATGGGGACGGACTGTAAATTCGTTGGCAATATGTCTACGCTGGTTCAAATCCAGCTCGGCTCA	trnY	GTA	84	32430	32513	1	GGGTCGATGCCCGAGTGGTTAATGGGGACGGACTGTAAATTCGTTGGCAATATGTCTACGCTGGTTCAAATCCAGCTCGGCTCA
KU878156.1	32580	32653	Asp	GTC	60.8	58.7	2.1	74	GGGATTGTAGTTCAATTGGTCAGAGCACCTCCCTGTCAAGGCGGAAGCTGCGGGTTCGAGCCCCGTCAGTCCCG	trnD	GTC	74	32580	32653	1	GGGATTGTAGTTCAATTGGTCAGAGCACCTCCCTGTCAAGGCGGAAGCTGCGGGTTCGAGCCCCGTCAGTCCCG
KU878156.1	33035	32965	Cys	GCA	57.4	27.1	30.3	71	GGCGGCATGGCCGAGTGGTAAGGCGGGGGACTGCAAATCCCTTTTCCCCAGTTCAACCCTGGGTGTCGCCT	trnC	GCA	71	32965	33035	-1	GGCGGCATGGCCGAGTGGTAAGGCGGGGGACTGCAAATCCCTTTTCCCCAGTTCAACCCTGGGTGTCGCCT
KU878156.1	34421	34350	Arg	TCT	61.3	34.6	26.7	72	GCGTCCATTGTCTAATGGATAGGACGTAGGTCTTCTAAACCTTTGGCATAGGTTCAAATCCTATTGGACGCA	trnR	TCT	72	34350	34421	-1	GCGTCCATTGTCTAATGGATAGGACGTAGGTCTTCTAAACCTTTGGCATAGGTTCAAATCCTATTGGACGCA
KU878156.1	34544	34631	Ser	GCT	64.6	45	19.6	88	GGAGAGATGGCTGAGTGGATTAAAGCAGCGGATTGCTAATCCGCTGTACTAGTTTTTTGTACCGAGGGTTCGAATCCCTTTCTTTCCT	trnS	TGA	88	34544	34631	1	GGAGAGATGGCTGAGTGGATTAAAGCAGCGGATTGCTAATCCGCTGTACTAGTTTTTTGTACCGAGGGTTCGAATCCCTTTCTTTCCT	Different codons. Blasts to Arabidopsis plastid thaliana_trnS_88_7785_7872_1, codon GCU. Decided actual codon is GCT, and changed .tab file accordingly to plot as trnS-GCU
KU878156.1	34728	34799	Gln	TTG	54.2	36.9	17.3	72	TGGGGCGTGGCCAAGCGGTAAGGCATCGGGCTTTGGTCCTGATATTCGGAGGTTCGAACCCTCTCGCCCCAC	trnQ	TTG	72	34728	34799	1	TGGGGCGTGGCCAAGCGGTAAGGCATCGGGCTTTGGTCCTGATATTCGGAGGTTCGAACCCTCTCGCCCCAC
							q

### Sheet: Hmonotropa_mitochondrion_MK9908
TRNASCANSE2.0										Genebank Annotation							Notes
Sequence ID	Start	End	tRNA	Anticodon	Inf_score	Hmmer_score	2ndary_score	Length	Sequence	GBK_tRNA	GBK_Anticodon	GBK_Length	GBK_start	GBK_stop	GBK_strand	GBK_Sequence
MK990822.1	1306	1378	Lys	TTT	73.2	57.7	15.5	73	GGGTGTATAGCTCAGTTGGTAGAGCATTGGGCTTTTAACCTAATGGTCGCAGGTTCAAGTCCTGCTATACCCA	trnK	TTT	73	1306	1378	-1	TGGGTATAGCAGGACTTGAACCTGCGACCATTAGGTTAAAAGCCCAATGCTCTACCAACTGAGCTATACACCC
MK990822.1	5341	5414	Trp	CCA	67.5	42.7	24.8	74	GCGCTCTTAGTTCAGTTCGGTAGAACGTGGGTCTCCAAAACCCGATGTCGTAGGTTCAAATCCTACAGAGCGTG	trnW	CCA	74	5341	5414	-1	CACGCTCTGTAGGATTTGAACCTACGACATCGGGTTTTGGAGACCCACGTTCTACCGAACTGAACTAAGAGCGC
MK990822.1	82207	82279	Lys	TTT	73.2	57.7	15.5	73	GGGTGTATAGCTCAGTTGGTAGAGCATTGGGCTTTTAACCTAATGGTCGCAGGTTCAAGTCCTGCTATACCCA	trnK	TTT	73	82207	82279	-1	TGGGTATAGCAGGACTTGAACCTGCGACCATTAGGTTAAAAGCCCAATGCTCTACCAACTGAGCTATACACCC
MK990822.1	86242	86315	Trp	CCA	67.5	42.7	24.8	74	GCGCTCTTAGTTCAGTTCGGTAGAACGTGGGTCTCCAAAACCCGATGTCGTAGGTTCAAATCCTACAGAGCGTG	trnW	CCA	74	86242	86315	-1	CACGCTCTGTAGGATTTGAACCTACGACATCGGGTTTTGGAGACCCACGTTCTACCGAACTGAACTAAGAGCGC
MK990822.1	111416	111487	Glu	TTC	57.8	27.4	30.4	72	GTCCCTTTCGTCCAGTGGTAAGGACATCGTCTTTTCATGTCGAAGACACGGGTTCGATTCCCGTAAGGGATA	trnE	TTC	72	111416	111487	-1	TATCCCTTACGGGAATCGAACCCGTGTCTTCGACATGAAAAGACGATGTCCTTACCACTGGACGAAAGGGAC
MK990822.1	114226	114297	Gly	GCC	66.7	50.5	16.2	72	GCGGAAATAGCTTAATGGTAGAGCATAGCCTTGCCAAGGCTGAGGTTGAGGGTTCAAGTCCCTCCTTCCGCT	trnQ	GCC	73	114225	114297	-1	AGCGGAAGGAGGGACTTGAACCCTCAACCTCAGCCTTGGCAAGGCTATGCTCTACCATTAAGCTATTTCCGCC
MK990822.1	116495	116566	Gln	TTG	60.5	33.4	27.1	72	TGGAGTATAGCCAAGTGGTAAGGCATCGGTTTTTGGTACCGGCATGCAAAGGTTCGAATCCTTTTACTCCAG	trnQ	TTG	72	116495	116566	-1	CTGGAGTAAAAGGATTCGAACCTTTGCATGCCGGTACCAAAAACCGATGCCTTACCACTTGGCTATACTCCA
MK990822.1	153306	153233	His	GTG	57	39.3	17.7	74	GCGGATGTAGCCAAGTGGATCAAGGCAGTGGATTGTGAATCCACCACGCGCGGGTTCAATCCCCGTCGTTCGCC	trnH	GTG	76	153232	153307	1	GGGCGAACGACGGGGATTGAACCCGCGCGTGGTGGATTCACAATCCACTGCCTTGATCCACTTGGCTACATCCGCC
MK990822.1	180536	180471	Met	CAT	36.2	12.6	23.6	66	ACTTGACTCAGCGGTTAGAGTCTCGCTTTCATACGGCGAGAGTCATTGGTTCAAATCCAATAGTAG	trnM	CAT	69	180468	180536	1	TACCTACTATTGGATTTGAACCAATGACTCTCGCCGTATGAAAGCGAGACTCTAACCGCTGAGTCAAGT
MK990822.1	187438	187508	Cys	GCA	39.1	26.4	12.7	71	GGCTAGGTAACATAATGGAAATGTATCGGACTGCAAATCCTGGAATGACGGTTCGACCCCGTCCTTGGCCT	trnC	GCA	71	187438	187508	-1	AGGCCAAGGACGGGGTCGAACCGTCATTCCAGGATTTGCAGTCCGATACATTTCCATTATGTTACCTAGCC
MK990822.1	189252	189323	Asn	GTT	67	40.7	26.3	72	TCCTCAGTAGCTCAGTGGTAGAGCGGTCGGCTGTTAACTGACTGGTCGTAGGTTCAAATCCTACTTGGGGAG	trnN	GTT	72	189252	189323	-1	CTCCCCAAGTAGGATTTGAACCTACGACCAGTCAGTTAACAGCCGACCGCTCTACCACTGAGCTACTGAGGA
MK990822.1	190360	190442	Tyr	GTA	69.3	50.9	18.4	83	GGGAGAGTGGCCGAGTGGTCAAAAGCGACAGACTGTAAATCTGTTGAAGTTTTTCTACGTAGGTTCGAATCCTGCCTCTCCCA	trnY	GTA	83	190360	190442	-1	TGGGAGAGGCAGGATTCGAACCTACGTAGAAAAACTTCAACAGATTTACAGTCTGTCGCTTTTGACCACTCGGCCACTCTCCC
MK990822.1	279257	279182	Undet	NNN	40.8	27.5	13.3	76	CATCCATGGCTGAATGGTTAAAGCACCCCAACTTATACAAGAGGAAATTTCGTAGGTTCGATTCCTGCTGGATGCA	NaN	NaN	NaN	NaN	NaN	NaN	NaN	Sequence from tRNA-scan does not blast to any tRNA in Athaliana mitome or in Rhododenron mitome. Blasts to cytochrome C biogenesis C
MK990822.1	384870	384797	fMet	CAT	62.6	36.9	25.7	74	AGCGGGGTAGAGGAATTGGTCAACTCATCAGGCCCATGACCTGAAGGCTGCAGGTTCGAATCCTGTCCCCGCCT	trnfM	CAT	74	384797	384870	1	AGGCGGGGACAGGATTCGAACCTGCAGCCTTCAGGTCATGGGCCTGATGAGTTGACCAATTCCTCTACCCCGCT
MK990822.1	589816	589743	Asp	GTC	70.4	57.2	13.2	74	GGGATTGTAGTTCAATCGGTCAGAGCACCGCCCTGTCAAGGCGGAAGCTGCGGGTTCGATCCCCGTCAGTCCCG	trnD	GTC	74	589743	589816	1	CGGGACTGACGGGGATCGAACCCGCAGCTTCCGCCTTGACAGGGCGGTGCTCTGACCGATTGAACTACAATCCC
MK990822.1	589974	590045	Met	CAT	31.1	18.8	12.3	72	ACCTACTTGACTCAGCGGTTAGAGTCTCGCTTTCATACGGCGAGAGTCATTGGTTCAAATCCGATAAAGGTT	trnM	CAT	72	589974	590045	1	ACCTACTTGACTCAGCGGTTAGAGTCTCGCTTTCATACGGCGAGAGTCATTGGTTCAAATCCGATAAAGGTT
MK990822.1	621488	621560	Met	CAT	51.9	23.2	28.7	73	ACCTACTTAACTCAGTGGTTAGAGTTTTGCTTTCATACGGCAGGAGTCATTGGTTCAAATCCAATAGTAGGTA	trnM	CAT	73	621488	621560	1	ACCTACTTAACTCAGTGGTTAGAGTTTTGCTTTCATACGGCAGGAGTCATTGGTTCAAATCCAATAGTAGGTA
MK990822.1	623397	623484	Ser	GCT	60.5	40.7	19.8	88	GGAGGTATGGCTGAGCGGCTTAAGGCATTGGTTTGCTAAATCGACATACAAGAAGATTGTATCATGGGTTCGAATCCCATTTCCTCCG	trnS	GCT	88	623397	623484	1	GGAGGTATGGCTGAGCGGCTTAAGGCATTGGTTTGCTAAATCGACATACAAGAAGATTGTATCATGGGTTCGAATCCCATTTCCTCCG
MK990822.1	623843	623907	Phe	GAA	47.3	24.7	22.6	65	GTAGCTCAGCTGGTTAGAGCAAAGGACTGAAAATCCTTGTGTCAGTGGTTCGAATCCACTTCTAA	trnF	GAA	74	623837	623910	1	GTTCAGGTAGCTCAGCTGGTTAGAGCAAAGGACTGAAAATCCTTGTGTCAGTGGTTCGAATCCACTTCTAAGCG
MK990822.1	624166	624240	Pro	TGG	65.5	41.6	23.9	75	CGAGGTGTAGCGCAGTCTGGTCAGCGCATCTGTTTTGGGTACAGAGGGCCATAGGTTCGAATCCTGTCACCTTGA	trnP	TGG	75	624166	624240	1	CGAGGTGTAGCGCAGTCTGGTCAGCGCATCTGTTTTGGGTACAGAGGGCCATAGGTTCGAATCCTGTCACCTTGA
MK990822.1	646661	646747	Ser	TGA	66.2	38.1	28.1	87	GGATGGATGTCTGAGCGGTTGAAAGAGTCGGTCTTGAAAACCGAAGTATTGATAGGAATACCGGGGGTTCGAATCCCTCTCCATCCG	trnS	TGA	88	646660	646747	1	GGGATGGATGTCTGAGCGGTTGAAAGAGTCGGTCTTGAAAACCGAAGTATTGATAGGAATACCGGGGGTTCGAATCCCTCTCCATCCG
MK990822.1	649881	649806	Undet	NNN	24.4	7.5	16.9	76	GTTGCTCAGTGGTAGAGCGGTCGGTGGTCTTCATCAAACTAAGACTGACTGGTCGTTGGTTCGAAACCAACCCGAG	trnD	GTC	74	649803	649887	-1	ACTTCAGTTGCTCAGTGGTAGAGCGGTCGGTGGTCTTGACTGACTGGTCGTTGGTTCGAAACCAACCCGAGCCT	Best hit in local blast to A thaliana mito genome is trnN-GTT. However, it hits trnD is some other species in NCBI blast. However, alignment with these sequences shows a big (~10 bp deletion). This is likely a trnD psuedogene, so I dropped it from the analysis.
MK990822.1	670191	670115	Ile2	CAT	59.7	33.5	26.2	77	GGGCTTATAGTTTAATTGGTTGAAACGTACCGCTCATAACGGTTATATTGTAGGTTCGAGCCCTACTAAGCCTACCA	trnI	CAT	81	670111	670191	1	GGGGTGGTAGGCTTAGTAGGGCTCGAACCTACAATATAACCGTTATGAGCGGTACGTTTCAACCAATTAAACTATAAGCCC
MK990823.1	36825	36753	Cys	GCA	58.9	44.5	14.4	73	GGAACCGTAGCCAAGTGGCTAAGGCATGAGTCTGCAAAACTGCTATTCGTCGGTTCGAATCCGACCGGTTCCT	trnC	GCA	73	36753	36825	1	AGGAACCGGTCGGATTCGAACCGACGAATAGCAGTTTTGCAGACTCATGCCTTAGCCACTTGGCTACGGTTCC

### Sheet: Rphalloides_mitochondrion_MZ269
TRNASCANSE2.0										Genebank Annotation							Notes
Sequence ID	Start	End	tRNA	Anticodon	Inf_score	Hmmer_score	2ndary_score	Length	Sequence	GBK_tRNA	GBK_Anticodon	GBK_Length	GBK_start	GBK_stop	GBK_strand	GBK_Sequence
MZ269410.1	1859	1932	Trp	CCA	72.1	44.1	28	74	GCGCTCTTAGTTCAGTTCGGTAGAACGCGGGTCTCCAAAACCCGATGTCGTAGGTTCAAATCCTACAGAGCGTG	trnW	CCA	74	1859	1932	1	GCGCTCTTAGTTCAGTTCGGTAGAACGCGGGTCTCCAAAACCCGATGTCGTAGGTTCAAATCCTACAGAGCGTG	Anticodons for GBK from BLAST against A. thaliana. Actually best match is chloroplast trnW.
MZ269396.1	2014	1942	fMet	CAT	63.3	38.3	25	73	AGCGGGGTAGAGTAATGGTAAACTCATCAGGCTCATAACCTGAAGATTACAGGTTCGAATCCTGTTCCCGCCT	trnfMet	CAT	73	1942	2014	-1	AGCGGGGTAGAGTAATGGTAAACTCATCAGGCTCATAACCTGAAGATTACAGGTTCGAATCCTGTTCCCGCCT	Anticodons for GBK from BLAST against A. thaliana
MZ269411.1	3510	3438	fMet	CAT	63.3	38.3	25	73	AGCGGGGTAGAGTAATGGTAAACTCATCAGGCTCATAACCTGAAGATTACAGGTTCGAATCCTGTTCCCGCCT	trnfMet	CAT	73	3438	3510	-1	AGCGGGGTAGAGTAATGGTAAACTCATCAGGCTCATAACCTGAAGATTACAGGTTCGAATCCTGTTCCCGCCT	Anticodons for GBK from BLAST against A. thaliana
MZ269398.1	3964	4037	Ile2	CAT	51.4	25.5	25.9	74	GGGCTTATAGTTTAATTGGTTGAAACGTACCGCTCATAACGGTTCTATTGTAGGTTCGAGCCCTACTAAGCCTA	trnI	CAT	74	3964	4037	1	GGGCTTATAGTTTAATTGGTTGAAACGTACCGCTCATAACGGTTCTATTGTAGGTTCGAGCCCTACTAAGCCTA	Anticodons for GBK from BLAST against A. thaliana
MZ269394.1	4625	4555	Undet	NNN	28.5	5	23.5	71	GTCACGAATCGAATAAAAGGAAGTTCGCTGGGAATGAATCGGAAGTGCTGGTTCGAATCCAGCTCGTGACA	trnP	TGG	71	4555	4625	-1	GTCACGAATCGAATAAAAGGAAGTTCGCTGGGAATGAATCGGAAGTGCTGGTTCGAATCCAGCTCGTGACA	Anticodons for GBK from Federico Ceriotti TRNASCAN doesn't think this is a trna. It hits some weird intergenic sequence in BLAST agaisnt the A. thaliana mitome. Blast against all angiosperms turns up plant mitomes, but no specific gene. Decided this is a psuedogene.
MZ269393.1	6691	6762	Glu	TTC	57.8	27.4	30.4	72	GTCCCTTTCGTCCAGTGGTTAGGACATCGTCTTTTCATGTCGAAGACACGGGTTCGATTCCCGTAAGGGATA	trnE	TTC	72	6691	6762	1	GTCCCTTTCGTCCAGTGGTTAGGACATCGTCTTTTCATGTCGAAGACACGGGTTCGATTCCCGTAAGGGATA	Anticodons for GBK from BLAST against A. thaliana
MZ269392.1	7072	6999	Asp	GTC	70.5	57.4	13.1	74	GGGATTGTAGTTCAATCGGTAAGAGCACCGCCCTGTCAAGGCGGAAGCTGCGGGTTCGAGCCCCGTCAGTCCCG	trnD	GTC	74	6999	7072	-1	GGGATTGTAGTTCAATCGGTAAGAGCACCGCCCTGTCAAGGCGGAAGCTGCGGGTTCGAGCCCCGTCAGTCCCG	Anticodons for GBK from BLAST against A. thaliana. Best hit to the chloroplast-like trnD from A. thaliama mitome.

### Sheet: Rafflesiaceae_likely_mitotRNA
			S. himalayana										R. cantleyi
origin	tRNA	Present in A. thaliana	Amino acid (Putative codon)	Length	Sequence	Score	Best NCBI database blast hit	E-value	%ID	Best A. thaliana Mito. Blast hit	E-value	%ID	Amino acid (Putative codon)	Length	Sequence	Score	Best NCBI database blast hit	E-value	%ID	Best A. thaliana Mito. Blast hit	E-value	%ID
mito	trnC(gca)	X
plastid	trnD(guc)	X
mito	trnE(uuc)	X											Glu (TTC) 2 unique	72	GTCCCTTTCGTCTAGTGGTTAGGACCTCGTCTTTTCATGTCGAATACACGGGTTCGATTCCCGTAGGGGATA	48.7	Mult. hits to trnE-UUC in plant mitogenomes	6e-24	0.9722	trnE (TTC)	2e-27	0.94
mito	trnfM(cau)	X	fMet (CAT)*	73	CGGGGTAGAGTAATTGGTCAACTCATCAGGCTCATGACCTGAAGATTGCAGGTTCAAATCCTGCCCACGCCTA	51.8	Ligustrum mitogenome trnfM	1e-25	0.9863	trnfM (CAT)	3e-15	0.92	fMet (CAT)* 2 unique	74	CGCGGGGTAGAGGAATGGGTCAACTCATCAGGCTCATGACCTGAAGATTGCAGGTTCGAATCCTGCCCCCGCCT	63.5	Mult. hits to trnfM, trnM in the plant mitogenomes	1e-25	0.9863	trnfM (CAT)	5e-28	0.96
mito	trnG(gcc)	X											Gly (GCC)	72	GCGGAAATAGCTTCATGGTAGAGCATAGCCTTGCCAAGGCTTAGGTTTAGGGTTCAAGTCCCTCCTTCCGCT	47.9	Mult. hits to trnG-GCC in the plant mitogenomes	2e-22	0.9583	trnG (GCC)	1e-28	0.96
plastid	trnH(gug)	X
mito	trnI(cau)	X
mito	trnK(uuu)	X
plastid	trnM(cau)	X
plastid	trnN(guu)	X	Asn (GTT) 2 unique	72	TCCTCAGTAGCTCAGTGGTAGAGCGGTCGGCTGTTAACTGACTGGTCGTAGGTTCAAATCCTACTTGGGGAG	67	Mult. hits to trnN-GUU in plant mitogenomes	1e-26	1	trn(GTT) chloroplast-like	3e-31	0.99
mito	trnP(ugg)	X	Pro (TGG)	75	CGAGGTGTAGCGCAGTCTGGTCAGCGCATCTGTTTTGGGTACAGAGGGCCATAGGTTCGAATCCTGTCACCTTGA	65.5	Mult. hits to trnP-UGG in plant mitogenomes	3e-28	1	trnP(TGG)	2e-34	1	Pro (TGG)	75	CGATGTGTAGCGCAGTCTGGTCAGCGCATCTTTTTTGGGTACAGAGGGCCATAGGTTCGAATCCTGTCACCTTTA	45.5	Mult. hits to trnP-UGG in plant mitogenomes	2e-24	97.26	trnF (mutation from Phe-GAA to Tyr-GTA)	1e-30	0.97
mito	trnQ(uug)	X
mito	trnS(gcu)	X	Ser (GCT)	88	GGAGGTATGGCTGAGTGGCTTAAGGCATTGGTTTGCTAAATCGACATACAAGAATATTGTATCATGGGTTCGAATCCCATTTCCTCCG	61.3	Mult. hits to trnS (various anticodons) in plant mitogenomes	1e-33	0.9886	trnS(GCT)	9e-39	0.98
plastid	trnS(gga)	X
mito	trnS(uga)	X	Ser (TGA)	87	GGATGGATGTCTGAGCGGTTGAAAGAGTCGGTCTTGAAAACCGAAGTATTGATAGGAATACCGGGGGTTCGAATCCCTCTCCATCCG	66.2	Mult. hits to trnS-UGA in plant mitogenomes	1e-34	1	trnS(GGA), trnS(TGA)	3e-38	0.98
plastid	trnW(cca)	X
mito	trnY(gua)	X	Tyr (GTA)	83	GGGAGAGTGGCCGAGTGGTCAAAAGCGACAGACTGTAAATCTGTTGAAGTTTTTCTACGTAGGTTCGAATCCTGCCTCTCCCA	69.3	Mult. hits to trnY-GUA in plant mitogenomes	2e-32	1	trnY(GTA)	4e-37	0.99
mito	trnF(gaa)		Phe (GAA)	65	GTAGCTCAGCTGGTTAGAGCAAAGGACTGAAAATCCTTGTGTCAGTGGTTCGAATCCACTTCTAA	47.3	Mult. hits to trnF-GAA in plant mitogenomes	5e-23	1	trnF (mutation from Phe-GAA to Tyr-GTA)	3e-23	0.98
* originally annotated by tRNASCAN as a different amino-acyl tRNA, ie. Ile or Met. In instances with two unique tRNAs with same codon, information shown for highest-scoring tRNA.

### Sheet: Rafflesiaceae_unlikely_mitotRNA
	Amino acid (Putative codon)	Length	Sequence	Score	Best NCBI database blast hit	E-value	%ID	Best A. thaliana Mito. Blast hit	E-value	%ID	Notes
S. himalayana	Ser (GGA)	87	GGAGAGATGGCCGAGTGGTTCAAGGCGTAGCATTGGAACTGCTATGTAGGCTTTTGTTTACCGAGGGTTCGAATCCCTCTCTTTCCG	67.8	Mult. hits to trnS-GGA in plant plastomes	1e-34	1	trnS (TGA)	3e-29	0.99	Likely plastid contamination or recent transfer from plastid
	Val (GAC)	72	AGGGATATAACTCAGCGGTAGAGTGTCACCTTGACGTGGTGGAAGTCATCAGTTCGAGCCTGATTATCCCTA	56.4	Mult. hits to trnV-GAC in plant plastomes	1e-26	1	no close hits	-	-	Likely plastid contamination or recent transfer from plastid
	Gln (TTG)	72	TGGGGCGTGGCCAAGTGGTAAGGCAGCGGGTTTTGGTCTCGCTATTCGGAGGTTCGAGTCCTTCCGTCCCAG	58.1	Top hit Panax trnQ-UUG mitogenome. Mult. plant plastome hits also	1e-26	1	trnQ(TTG)	1e-09	0.81	Likely plastid contamination or recent transfer from plastid
	Glu (TTC) pseudogene	60	GTCCCTTTCGTCCATCGTCTTTTCATGTCGAAGACACGGGTTCGATTCCCGTAAGGGATA	22	Top hit Oryza mitogenome. Mult. hits plant mitogenome trnE-UUC	6e-15	0.9355	trnE (TTC)	6e-20	1	Likley a non-functional psudeogene
	Undet (possible psuedogene) (NNN)	74	CGTGATGGAATAGAGGTAATTCGCCGGGTCTGTCTTTTGCCCGGAGATGTGGGTTCGACTCCCGCTCACGACCA	30.6	Tie amongst several plant mitogenome sequences	9e-28	1	no close hits	-	-	Likely misannotation
	Undet (possible psuedogene) (NNN)	73	CGCTCCTTATCCTTAGTTCATCTCTCGGTAGAACAAGGCACCTATGCGGTGGGTTCGACTCCCACAGGAGCGC	23.9	Tie amongst several Zea mitogenome sequences	6e-24	0.99	no close hits	-	-	Likely misannotation
R. cantleyi	Ser (TGA)	87	GGATAGATGGCCGAGTGGTTCAAGGCGTAGCATTTGAACTGCTATGTAGGCTTTTGTTTCCCGATGGTTCTAATCCATATCTTTCCG	33.2	Mult. hits to trnS-GGA in plant plastomes	6e-25	91.95	trnS (GGA)	4e-30	0.91	Likely plastid contamination or recent transfer from plastid
	Cys (GCA)	65	GTAGCTCAGCTGGTTAGAGCAAAGGACTGCAAATCCTTGTGTCAGTGGTTCGAATCCACTTCTAA	47.4	Mult. hits to trnF-GAA in plant mitogenomes	2e-21	0.9846	trnF (mutation from Phe-GAA to Tyr-GTA)	3e-23	0.98	Likley a non-functional psudeogene
	Undet (NNN)	76	GCATCCATGCCTTAATGGTTAAAGCGCCCAACCTATACCAGGGGCCAATTCGTAGGTTATATTCCTGCTGGATGCG	20.1	Bupleurum mitogenome ccmC, tRNAI-TAT	4e-20	0.92	ccmC	6e-15	0.81	Likely misannotation due to t-element
	Ile (TAT)	72	GCCGGTTTAGCTCATTGGTAGAGCGCCTGACCTATAATCAGTATGCCGTTGGTTGGGTACCTGCAACCGGCA	37	Pantoea sp. At-9b plasmid pPAT9B02	2e-22	0.9583	no close hits	-	-	Likely bacterial contamination
	Ala (TGC)	76	GGGGGATTAGCTCAGCTGGGAGAGCACCTGCTTTGCAAGCAGGGGGTCGTCGGTTCGATCCCGTCATCCTCCACCA	81	Mult. hits to bacterial genomes	8e-29	1	no close hits	-	-	Likely bacterial contamination
	Ala (TGC)	76	GGGGCCATAGCTCAGCTGGGAGAGCGCCTGCTTTGCACGCAGGAGGTCAGGAGTTCGATCCTCCTTGGCTCCACCA	81.4	Mult. hits to bacterial genomes	8e-29	1	no close hits	-	-	Likely bacterial contamination
	Asn (GTT)	76	TCCTCTGTAGTTCAGTCGGTAGAACGGCGGACTGTTAATCCGTATGTCACTGGTTCGAGTCCAGTCAGAGGAGCCA	79.7	Mult. hits to bacterial genomes	8e-29	1	no close hits	-	-	Likely bacterial contamination
	Gly (TCC)	74	GCGGGTGTAGCTCAATGGTAGAGCAGAAGCCTTCCAAGCTTACGACGAGGGTTCGATTCCCTTCACCCGCTCCA	80.8	Mult. hits to bacterial genomes	9e-28	1	trnG(GCC)	2e-08	0.79	Likely bacterial contamination
	His (GTG)	76	GTGGCTGTAGCTCAGTTGGTAGAGTCCAGGATTGTGATTCCTGTCGTCGTGGGTTCGAGTCCCATCAGCCACCCCA	72.1	Mult. hits to bacterial genomes	8e-29	1	no close hits	-	-	Likely bacterial contamination
	Ile (GAT)	77	GGGTCTGTAGCTCAGCTGGTTAGAGCACACGCTTGATAAGCGTGGGGTCGTAGGTTCAAGTCCTACCAGACCCACCA	88.9	Mult. hits to bacterial genomes	2e-29	1	trnK (TTT)	1e-05	0.73	Likely bacterial contamination
	Phe (GAA)	76	GCCCGGATAGCTCAGTCGGTAGAGCAGGGGATTGAAAATCCCCGTGTCCTTGGTTCGATTCCGAGTCCGGGCACCA	75.3	Mult. hits to bacterial genomes	8e-29	1	trnF (mutation from Phe-GAA to Tyr-GTA)	8e-07	0.79	Likely bacterial contamination
	Sup (possible psuedogene) (CTA)	85	GGTTAAATCAAATGACAGAACTAAGTATGTAGAACTCTCTGTGGAGGGCTTGCGGACGCGGGTTCGATTCCCGCCGGCTCCACCA	24.5	Mult. hits to bacterial genomes	1e-33	1	no close hits	-	-	Likely bacterial contamination
	Thr (GGT)	75	GCCCATGTGGCTCAGTGGTAGAGCACTCCCTTGGTAAGGGAGAGGTCGGCAGTTCGATCCTGCCCATGGGCACCA	82.3	Mult. hits to bacterial genomes	3e-28	1	no close hits	-	-	Likely bacterial contamination
	Undet (possible pseudogene) (NNN)	118	GCCGTAGTGCAGCGTGTTCGTCCGCGTCGCTGCGGTTAAATCAAATGACAGAACTAAGTATGTAGAACTCTCTGTGGAGGGCTTGCGGACGCGGGTTCGATTCCCGCCGGCTCCACCA	28.8	Mult. hits to bacterial genomes	4e-43	0.9492	no close hits	-	-	Likely bacterial contamination
