## Supplemental Dataset 5 for "Photosynthetic demands on translational machinery drive retention of redundant tRNA metabolism in plant organelles"

### Sheet: Tajima Relative Rate Test
OG0002145 CYTOSOLIC ASN		OG0009062 ORGANELLAR ASN
S1 SEQUENCE 1				cytosolic S1 tree has two R. will monophyletic paralogs, one with longer branch (Sequence 2)
Results from the Tajima's Test for 3 Sequences		Results from the Tajima's Test for 3 Sequences
Configuration	Count	Configuration	Count
Identical sites in all three sequences	239	Identical sites in all three sequences	116
Divergent sites in all three sequences	5	Divergent sites in all three sequences	2
Unique differences in Sequence A	11	Unique differences in Sequence A	4
Unique differences in Sequence B	10	Unique differences in Sequence B	7
Unique differences in Sequence C	61	Unique differences in Sequence C	26
The equality of evolutionary rate between sequences A (H mono 34603 g2) and B (R will KAE9448734.1), with sequence C (AT1G70980.1) used as an outgroup in Tajima's relative rate test [1]. The χ2 test statistic was 0.05 (P = 0.82726 with 1 degree[s] of freedom)	0.82726	NOTE.-- The equality of evolutionary rate between sequences A (H mono 34603 g3) and B (R will KAE9457983.1), with sequence C (AT4G17300.1) used as an outgroup in Tajima's relative rate test [1]. The χ2 test statistic was 0.82 (P = 0.36571 with 1 degree[s] of freedom)	0.36571
S1 SEQUENCE 2
Results from the Tajima's Test for 3 Sequences				R will (autotroph) Sequence 2 has longer branch, faster evolution
Configuration	Count
Identical sites in all three sequences	115
Divergent sites in all three sequences	5
Unique differences in Sequence A	6
Unique differences in Sequence B	17
Unique differences in Sequence C	44
NOTE.-- The equality of evolutionary rate between sequences A (H mono 34603 g2) and B (R will KAE9448742.1), with sequence C (AT1G70980.1) used as an outgroup in Tajima's relative rate test [1]. The χ2 test statistic was 5.26 (P = 0.02181 with 1 degree[s] of freedom)	0.02181
S2
Results from the Tajima's Test for 3 Sequences
Configuration	Count
Identical sites in all three sequences	220
Divergent sites in all three sequences	26
Unique differences in Sequence A	11
Unique differences in Sequence B	10
Unique differences in Sequence C	214
NOTE.-- The equality of evolutionary rate between sequences A (H mono 24797 g1) and B (R will KAE9460810.1), with sequence C (AT1G70980.1) used as an outgroup in Tajima's relative rate test [1]. The χ2 test statistic was 0.05 (P = 0.82726 with 1 degree[s] of freedom)	0.82726
OG0004921 CYTOSOLIC ASP		OG0007264 ORGANELLAR ASP
Results from the Tajima's Test for 3 Sequences		Results from the Tajima's Test for 3 Sequences		chi square assumptions violated? H. mono (heterotroph) has longer branch for cytosolic Asp
Configuration	Count	Configuration	Count
Identical sites in all three sequences	216	Identical sites in all three sequences	297
Divergent sites in all three sequences	4	Divergent sites in all three sequences	9
Unique differences in Sequence A	7	Unique differences in Sequence A	9
Unique differences in Sequence B	1	Unique differences in Sequence B	5
Unique differences in Sequence C	47	Unique differences in Sequence C	61
The equality of evolutionary rate between sequences A (H mono 37209 g1) and B (R will KAE9460295.1), with sequence C (AT4G26870.1) used as an outgroup in Tajima's relative rate test [1]. The χ2 test statistic was 4.50 (P = 0.03389 with 1 degree[s] of freedom)	0.03389	NOTE.-- The equality of evolutionary rate between sequences A (H mono 32010 g1) and B (R will KAE9447050.1), with sequence C (AT4G33760.1) used as an outgroup in Tajima's relative rate test [1]. The χ2 test statistic was 1.14 (P = 0.28505 with 1 degree[s] of freedom)	0.28505
OG0004935 CYTOSOLIC GLU		OG0005741 ORGANELLAR GLU
Results from the Tajima's Test for 3 Sequences		Results from the Tajima's Test for 3 Sequences		In this case, R. will (autotroph) has longer branch for cytosolic Glu
Configuration	Count	Configuration	Count
Identical sites in all three sequences	410	Identical sites in all three sequences	255
Divergent sites in all three sequences	48	Divergent sites in all three sequences	15
Unique differences in Sequence A	25	Unique differences in Sequence A	17
Unique differences in Sequence B	41	Unique differences in Sequence B	24
Unique differences in Sequence C	102	Unique differences in Sequence C	62
NOTE.-- The equality of evolutionary rate between sequences A (H mono 36778 g4) and B (R will KAE9458332.1 KAE9458789.1 merged), with sequence C (AT5G26710.1) used as an outgroup in Tajima's relative rate test [1]. The χ2 test statistic was 3.88 (P = 0.04890 with 1 degree[s] of freedom)	0.0489	NOTE.-- The equality of evolutionary rate between sequences A (H mono 34211 g1) and B (R will KAE9456565.1), with sequence C (AT5G64050.1) used as an outgroup in Tajima's relative rate test [1]. The χ2 test statistic was 1.20 (P = 0.27430 with 1 degree[s] of freedom)	0.2743
OG0003421 CYTOSOLIC GLY		OG0007587 ORGANELLAR GLY
S1
Results from the Tajima's Test for 3 Sequences		Results from the Tajima's Test for 3 Sequences
Configuration	Count	Configuration	Count
Identical sites in all three sequences	466	Identical sites in all three sequences	517
Divergent sites in all three sequences	7	Divergent sites in all three sequences	29
Unique differences in Sequence A	15	Unique differences in Sequence A	31
Unique differences in Sequence B	7	Unique differences in Sequence B	22
Unique differences in Sequence C	72	Unique differences in Sequence C	161
NOTE.-- The equality of evolutionary rate between sequences A (H mono 31137 g2) and B (R will KAE9453603.1), with sequence C (AT1G29880.1) used as an outgroup in Tajima's relative rate test [1]. The χ2 test statistic was 2.91 (P = 0.08808 with 1 degree[s] of freedom)	0.08808	NOTE.-- The equality of evolutionary rate between sequences A (H mono 35269 g1) and B (R will KAE9459983.1), with sequence C (AT3G48110.1) used as an outgroup in Tajima's relative rate test [1]. The χ2 test statistic was 1.53 (P = 0.21637 with 1 degree[s] of freedom)	0.21637
S2
Results from the Tajima's Test for 3 Sequences
Configuration	Count
Identical sites in all three sequences	454
Divergent sites in all three sequences	7
Unique differences in Sequence A	12
Unique differences in Sequence B	8
Unique differences in Sequence C	83
NOTE.-- The equality of evolutionary rate between sequences A (H mono 31137 g1) and B (R will KAE9467660.1), with sequence C (AT1G29880.1) used as an outgroup in Tajima's relative rate test [1]. The χ2 test statistic was 0.80 (P = 0.37109 with 1 degree[s] of freedom)	0.37109
OG0003836 CYTOSOLIC HIS		OG0006224 ORGANELLAR HIS
Results from the Tajima's Test for 3 Sequences		Results from the Tajima's Test for 3 Sequences		In this case, H. mono (heterotroph) has longer branch for cytosolic His
Configuration	Count	Configuration	Count
Identical sites in all three sequences	338	Identical sites in all three sequences	332
Divergent sites in all three sequences	72	Divergent sites in all three sequences	9
Unique differences in Sequence A	46	Unique differences in Sequence A	12
Unique differences in Sequence B	26	Unique differences in Sequence B	8
Unique differences in Sequence C	126	Unique differences in Sequence C	49
NOTE.-- The equality of evolutionary rate between sequences A (H mono 37353 g1) and B (R will KAE9468083.1), with sequence C (AT3G02760.1) used as an outgroup in Tajima's relative rate test [1]. The χ2 test statistic was 5.56 (P = 0.01842 with 1 degree[s] of freedom)	0.01842	NOTE.-- The equality of evolutionary rate between sequences A (H mono 30659 g1) and B (R will KAE9453986.1), with sequence C (AT3G46100.1) used as an outgroup in Tajima's relative rate test [1]. The χ2 test statistic was 0.80 (P = 0.37109 with 1 degree[s] of freedom)	0.37109
OG0004690 CYTOSOLIC ILE		OG0008793 ORGANELLAR ILE
Results from the Tajima's Test for 3 Sequences		Results from the Tajima's Test for 3 Sequences
Configuration	Count	Configuration	Count
Identical sites in all three sequences	599	Identical sites in all three sequences	569
Divergent sites in all three sequences	22	Divergent sites in all three sequences	27
Unique differences in Sequence A	18	Unique differences in Sequence A	25
Unique differences in Sequence B	22	Unique differences in Sequence B	15
Unique differences in Sequence C	128	Unique differences in Sequence C	132
NOTE.-- The equality of evolutionary rate between sequences A (H mono 35948 g3) and B (R will KAE9447491.1 KAE9454265.1 KAE9448408.1 merge), with sequence C (AT4G10320.1) used as an outgroup in Tajima's relative rate test [1]. The χ2 test statistic was 0.40 (P = 0.52709 with 1 degree[s] of freedom)	0.52709	NOTE.-- The equality of evolutionary rate between sequences A (H mono 37324 g1) and B (R will KAE9455247.1), with sequence C (AT5G49030.1) used as an outgroup in Tajima's relative rate test [1]. The χ2 test statistic was 2.50 (P = 0.11385 with 1 degree[s] of freedom)	0.11385
OG0004114 CYTOSOLIC LYS		OG0009318 ORGANELLAR LYS
R1
Results from the Tajima's Test for 3 Sequences		Results from the Tajima's Test for 3 Sequences
Configuration	Count	Configuration	Count
Identical sites in all three sequences	251	Identical sites in all three sequences	301
Divergent sites in all three sequences	13	Divergent sites in all three sequences	6
Unique differences in Sequence A	13	Unique differences in Sequence A	16
Unique differences in Sequence B	12	Unique differences in Sequence B	9
Unique differences in Sequence C	52	Unique differences in Sequence C	41
NOTE.-- The equality of evolutionary rate between sequences A (H mono 36987 g2) and B (R will KAE9464246.1), with sequence C (AT3G11710.1) used as an outgroup in Tajima's relative rate test [1]. The χ2 test statistic was 0.04 (P = 0.84148 with 1 degree[s] of freedom)	0.84148	NOTE.-- The equality of evolutionary rate between sequences A (H mono 35740 g4) and B (R will KAE9462363.1), with sequence C (AT3G13490.1) used as an outgroup in Tajima's relative rate test [1]. The χ2 test statistic was 1.96 (P = 0.16151 with 1 degree[s] of freedom)	0.16151
R2
Results from the Tajima's Test for 3 Sequences
Configuration	Count
Identical sites in all three sequences	271
Divergent sites in all three sequences	18
Unique differences in Sequence A	20
Unique differences in Sequence B	17
Unique differences in Sequence C	50
NOTE.-- The equality of evolutionary rate between sequences A (H mono 36987 g2) and B (R will KAE9462422.1), with sequence C (AT3G11710.1) used as an outgroup in Tajima's relative rate test [1]. The χ2 test statistic was 0.24 (P = 0.62187 with 1 degree[s] of freedom)	0.62187
OG0002930 CYTOSOLIC MET		OG0010448 ORGANELLAR MET
R1
Results from the Tajima's Test for 3 Sequences		Results from the Tajima's Test for 3 Sequences
Configuration	Count	Configuration	Count
Identical sites in all three sequences	355	Identical sites in all three sequences	386
Divergent sites in all three sequences	13	Divergent sites in all three sequences	15
Unique differences in Sequence A	10	Unique differences in Sequence A	17
Unique differences in Sequence B	15	Unique differences in Sequence B	15
Unique differences in Sequence C	61	Unique differences in Sequence C	68
NOTE.-- The equality of evolutionary rate between sequences A (H mono 36720 g3) and B (R will KAE9460864.1 R will KAE9460867.1), with sequence C (AT4G13780.1) used as an outgroup in Tajima's relative rate test [1]. The χ2 test statistic was 1.00 (P = 0.31731 with 1 degree[s] of freedom)	0.31731	NOTE.-- The equality of evolutionary rate between sequences A (H mono 28630 g1 30405 g1 merge) and B (R will KAE9451417.1), with sequence C (AT3G55400.1) used as an outgroup in Tajima's relative rate test [1]. The χ2 test statistic was 0.13 (P = 0.72367 with 1 degree[s] of freedom)	0.72367
R2
Results from the Tajima's Test for 3 Sequences
Configuration	Count
Identical sites in all three sequences	350
Divergent sites in all three sequences	26
Unique differences in Sequence A	19
Unique differences in Sequence B	20
Unique differences in Sequence C	39
NOTE.-- The equality of evolutionary rate between sequences A (H mono 36720 g3) and B (R will KAE9452353.1), with sequence C (AT4G13780.1) used as an outgroup in Tajima's relative rate test [1]. The χ2 test statistic was 0.03 (P = 0.87278 with 1 degree[s] of freedom)	0.87278
OG0005988 CYTOSOLIC PHE ALPHA		OG0004326 ORGANELLAR PHE
R1
Results from the Tajima's Test for 3 Sequences		Results from the Tajima's Test for 3 Sequences
Configuration	Count	Configuration	Count
Identical sites in all three sequences	330	Identical sites in all three sequences	287
Divergent sites in all three sequences	11	Divergent sites in all three sequences	6
Unique differences in Sequence A	17	Unique differences in Sequence A	16
Unique differences in Sequence B	10	Unique differences in Sequence B	8
Unique differences in Sequence C	55	Unique differences in Sequence C	51
NOTE.-- The equality of evolutionary rate between sequences A (H mono 36255 g3) and B (R will KAE9447239.1), with sequence C (AT4G39280.1) used as an outgroup in Tajima's relative rate test [1]. The χ2 test statistic was 1.81 (P = 0.17793 with 1 degree[s] of freedom)	0.17793	NOTE.-- The equality of evolutionary rate between sequences A (H mono 35774 g1) and B (R will KAE9456585.1), with sequence C (AT3G58140.1) used as an outgroup in Tajima's relative rate test [1]. The χ2 test statistic was 2.67 (P = 0.10247 with 1 degree[s] of freedom)	0.10247
Results from the Tajima's Test for 3 Sequences
Configuration	Count
Identical sites in all three sequences	314
Divergent sites in all three sequences	12
Unique differences in Sequence A	22
Unique differences in Sequence B	17
Unique differences in Sequence C	45
NOTE.-- The equality of evolutionary rate between sequences A (H mono 36255 g3) and B (R will KAE9448574.1), with sequence C (AT4G39280.1) used as an outgroup in Tajima's relative rate test [1]. The χ2 test statistic was 0.64 (P = 0.42334 with 1 degree[s] of freedom)	0.42334
OG0005851 CYTOSOLIC PHE BETA
R1				In this case, R. will (autotroph) cytosolic Phe Beta branch 1 is longer
Results from the Tajima's Test for 3 Sequences
Configuration	Count
Identical sites in all three sequences	211
Divergent sites in all three sequences	28
Unique differences in Sequence A	7
Unique differences in Sequence B	32
Unique differences in Sequence C	48
NOTE.-- The equality of evolutionary rate between sequences A (H mono 37358 g4) and B (R will KAE9449624.1), with sequence C (AT1G72550.1) used as an outgroup in Tajima's relative rate test [1]. The χ2 test statistic was 16.03 (P = 0.00006 with 1 degree[s] of freedom)	6e-05
R2
Results from the Tajima's Test for 3 Sequences
Configuration	Count
Identical sites in all three sequences	358
Divergent sites in all three sequences	16
Unique differences in Sequence A	16
Unique differences in Sequence B	10
Unique differences in Sequence C	101
NOTE.-- The equality of evolutionary rate between sequences A (H mono 37358 g4) and B (R will KAE9463052.1), with sequence C (AT1G72550.1) used as an outgroup in Tajima's relative rate test [1]. The χ2 test statistic was 1.38 (P = 0.23932 with 1 degree[s] of freedom)	0.23932
OG0004332 CYTOSOLIC PRO		OG0009704 ORGANELLAR PRO
Results from the Tajima's Test for 3 Sequences		Results from the Tajima's Test for 3 Sequences		In this case, H. mono (heterotroph) has longer branch for Organellar Pro
Configuration	Count	Configuration	Count
Identical sites in all three sequences	323	Identical sites in all three sequences	410
Divergent sites in all three sequences	9	Divergent sites in all three sequences	8
Unique differences in Sequence A	8	Unique differences in Sequence A	20
Unique differences in Sequence B	3	Unique differences in Sequence B	7
Unique differences in Sequence C	55	Unique differences in Sequence C	34
NOTE.-- The equality of evolutionary rate between sequences A (H mono 37081 g4) and B (R will KAE9460378.1), with sequence C (AT3G62120.1) used as an outgroup in Tajima's relative rate test [1]. The χ2 test statistic was 2.27 (P = 0.13167 with 1 degree[s] of freedom)	0.13167	NOTE.-- The equality of evolutionary rate between sequences A (H mono 32758 g1) and B (R will KAE9451682.1), with sequence C (AT5G52520.1) used as an outgroup in Tajima's relative rate test [1]. The χ2 test statistic was 6.26 (P = 0.01235 with 1 degree[s] of freedom)	0.01235
OG0008055 CYTOSOLIC SER		OG0007061 ORGANELLAR SER
		R1
Results from the Tajima's Test for 3 Sequences		Results from the Tajima's Test for 3 Sequences
Configuration	Count	Configuration	Count
Identical sites in all three sequences	280	Identical sites in all three sequences	314
Divergent sites in all three sequences	20	Divergent sites in all three sequences	12
Unique differences in Sequence A	9	Unique differences in Sequence A	22
Unique differences in Sequence B	4	Unique differences in Sequence B	17
Unique differences in Sequence C	71	Unique differences in Sequence C	45
NOTE.-- The equality of evolutionary rate between sequences A (H mono 36915 g10) and B (R will KAE9462670.1), with sequence C (AT5G27470.1) used as an outgroup in Tajima's relative rate test [1]. The χ2 test statistic was 1.92 (P = 0.16552 with 1 degree[s] of freedom)	0.16552	NOTE.-- The equality of evolutionary rate between sequences A (H mono 36255 g3) and B (R will KAE9448574.1), with sequence C (AT4G39280.1) used as an outgroup in Tajima's relative rate test [1]. The χ2 test statistic was 0.64 (P = 0.42334 with 1 degree[s] of freedom)	0.42334
		R2
		Results from the Tajima's Test for 3 Sequences
		Configuration	Count
		Identical sites in all three sequences	318
		Divergent sites in all three sequences	9
		Unique differences in Sequence A	27
		Unique differences in Sequence B	18
		Unique differences in Sequence C	51
		NOTE.-- The equality of evolutionary rate between sequences A (H mono 32220 g1) and B (R will KAE9457387.1), with sequence C (AT1G11870.1) used as an outgroup in Tajima's relative rate test [1]. The χ2 test statistic was 1.80 (P = 0.17971 with 1 degree[s] of freedom)	0.17971
OG0004852 CYTOSOLIC TYR		OG0006188 ORGANELLAR TYR
R1		Results from the Tajima's Test for 3 Sequences		In this case, R. will (autotroph) has very long branch for cytosolic Tyr
Results from the Tajima's Test for 3 Sequences		Configuration	Count
Configuration	Count	Identical sites in all three sequences	250
Identical sites in all three sequences	219	Divergent sites in all three sequences	11
Divergent sites in all three sequences	10	Unique differences in Sequence A	9
Unique differences in Sequence A	7	Unique differences in Sequence B	19
Unique differences in Sequence B	31	Unique differences in Sequence C	66
Unique differences in Sequence C	36
NOTE.-- The equality of evolutionary rate between sequences A (H mono 36659 g2) and B (R will KAE9448811.1), with sequence C (AT2G33840.1) used as an outgroup in Tajima's relative rate test [1]. The χ2 test statistic was 15.16 (P = 0.00010 with 1 degree[s] of freedom)	0.0001	NOTE.-- The equality of evolutionary rate between sequences A (H mono 35633 g3) and B (R will KAE9446107.1), with sequence C (AT3G02660.1) used as an outgroup in Tajima's relative rate test [1]. The χ2 test statistic was 3.57 (P = 0.05878 with 1 degree[s] of freedom)	0.05878
R2
Results from the Tajima's Test for 3 Sequences
Configuration	Count
Identical sites in all three sequences	260
Divergent sites in all three sequences	6
Unique differences in Sequence A	7
Unique differences in Sequence B	10
Unique differences in Sequence C	57
The equality of evolutionary rate between sequences A (H mono 36659 g2) and B (R will KAE9457994.1), with sequence C (AT2G33840.1) used as an outgroup in Tajima's relative rate test [1]. The χ2 test statistic was 0.53 (P = 0.46685 with 1 degree[s] of freedom)	0.46685
OG0003284 CYTOSOLIC VAL		OG0004164 ORGANELLAR VAL
Results from the Tajima's Test for 3 Sequences		Results from the Tajima's Test for 3 Sequences		In this case, H mono (heterotroph) has slightly longer branch. Effect size is small.
Configuration	Count	Configuration	Count
Identical sites in all three sequences	739	Identical sites in all three sequences	692
Divergent sites in all three sequences	28	Divergent sites in all three sequences	12
Unique differences in Sequence A	35	Unique differences in Sequence A	27
Unique differences in Sequence B	11	Unique differences in Sequence B	18
Unique differences in Sequence C	223	Unique differences in Sequence C	126
NOTE.-- The equality of evolutionary rate between sequences A (H mono 37504 g4) and B (R will KAE9464921.1), with sequence C (AT1G14610.1) used as an outgroup in Tajima's relative rate test [1]. The χ2 test statistic was 12.52 (P = 0.00040 with 1 degree[s] of freedom)	0.0004	NOTE.-- The equality of evolutionary rate between sequences A (H mono 37433 g5) and B (R will KAE9466256.1), with sequence C (AT5G16715.1) used as an outgroup in Tajima's relative rate test [1]. The χ2 test statistic was 1.80 (P = 0.17971 with 1 degree[s] of freedom)	0.17971

### Sheet: Relative Branch Length Ratios
description	targeting	Gene	Branch_length	Species	group	branch length ratio (heterotroph div. autotroph)	SubRate From Sloan et al., 2022	Notes
AsnRS	cytosolic	R_will_KAE9448742.1	0.11683	R_will	OG0002145	0.464031	0.664933
		R_will_KAE9448734.1	0.0429156	R_will	OG0002145
		H_mono_34603_g2	0.0370634	H_mono	OG0002145
		R_will_KAE9460810.1	0.0517838	R_will	OG0002145	1.03945
		H_mono_24797_g1	0.0538269	H_mono	OG0002145
	organellar	R_will_KAE9457983.1	0.0519256	R_will	OG0009062	0.642452	0.484297
		H_mono_34603_g3	0.0333597	H_mono	OG0009062
AspRS	cytosolic	R_will_KAE9460295.1	0.00348681	R_will	OG0004921	13.006	0.987377
		H_mono_37209_g1	0.0453494	H_mono	OG0004921
	organellar	R_will_KAE9447050.1	0.0143636	R_will	OG0007264	3.62759	0.722912
		H_mono_32010_g1	0.0521052	H_mono	OG0007264
GluRS	cytosolic	R_will_KAE9458332.1_KAE9458789.1_merged	0.0764562	R_will	OG0004935	0.867033	0.89786
		H_mono_36778_g4	0.0662901	H_mono	OG0004935
	organellar	R_will_KAE9456565.1	0.104014	R_will	OG0005741	0.715689	0.560709
		H_mono_34211_g1	0.0744416	H_mono	OG0005741
CysRS	cytosolic	N/A					1.49333
	organellar	N/A					0.919378
GlyRS	cytosolic	R_will_KAE9453603.1	0.0162859	R_will	OG0003421	2.36783	0.534319
		H_mono_31137_g2	0.0385623	H_mono	OG0003421
		R_will_KAE9467660.1	0.0172551	R_will	OG0003421	2.02848
		H_mono_31137_g1	0.0350018	H_mono	OG0003421
GlyRS	organellar	R_will_KAE9459983.1	0.048213	R_will	OG0007587	1.54356	0.902978
		H_mono_35269_g1	0.0744196	H_mono	OG0007587
HisRS	cytosolic	R_will_KAE9468083.1	0.117212	R_will	OG0003836	1.9723	1.92687
		H_mono_37353_g1	0.231176	H_mono	OG0003836
	organellar	R_will_KAE9453986.1	0.0333728	R_will	OG0006224	1.39914	0.688489
		H_mono_30659_g1	0.0466933	H_mono	OG0006224
IleRS	cytosolic	R_will_KAE9447491.1_KAE9454265.1_KAE9448408.1_merge	0.0449394	R_will	OG0004690	0.99072	0.846592
		H_mono_35948_g3	0.0445223	H_mono	OG0004690
	organellar	R_will_KAE9455247.1	0.0371694	R_will	OG0008793	1.8114	0.791017
		H_mono_37324_g1	0.0673286	H_mono	OG0008793
LeuRS	cytosolic	N/A					0.934699
	organellar	N/A					0.731526
LysRS	cytosolic	R_will_KAE9464246.1	0.067033	R_will	OG0004114	1.03175	0.6584
		H_mono_36987_g2	0.0691613	H_mono	OG0004114
		R_will_KAE9462422.1	0.0863561	R_will	OG0004114	1.31846
		H_mono_36987_g2	0.113857	H_mono	OG0004114
	organellar	R_will_KAE9462363.1	0.0325833	R_will	OG0009318	1.77426	0.673909
		H_mono_35740_g4	0.0578111	H_mono	OG0009318
MetRS	cytosolic	R_will_KAE9452353.1	0.0911417	R_will	OG0002930	1.26962	0.802481
		H_mono_36720_g3	0.115715	H_mono	OG0002930
		R_will_KAE9460864.1_R_will_KAE9460867.1	0.0511224	R_will	OG0002930	0.938225
		H_mono_36720_g3	0.0479643	H_mono	OG0002930
	organellar	R_will_KAE9451417.1	0.0508887	R_will	OG0010448	1.08287	0.592441
		H_mono_28630_g1_30405_g1_merge	0.0551059	H_mono	OG0010448
PheRSa	cytosolic	R_will_KAE9448574.1	0.0682318	R_will	OG0005988	1.24601	1.00734
		H_mono_36255_g3	0.0850177	H_mono	OG0005988
		R_will_KAE9447239.1	0.0395086	R_will	OG0005988	1.67783
		H_mono_36255_g3	0.0662887	H_mono	OG0005988
PheRSb		R_will_KAE9449624.1	0.272193	R_will	OG0005851	0.112271
		H_mono_37358_g4	0.0305593	H_mono	OG0005851
		R_will_KAE9463052.1	0.0320578	R_will	OG0005851	1.86842
		H_mono_37358_g4	0.0598975	H_mono	OG0005851
PheRS	organellar	R_will_KAE9456585.1	0.0337168	R_will	OG0004326	1.63008	0.526355
		H_mono_35774_g1	0.054961	H_mono	OG0004326
ProRS	cytosolic	R_will_KAE9460378.1	0.01133	R_will	OG0004332	3.89461	0.593002
		H_mono_37081_g4	0.0441261	H_mono	OG0004332
ProRS	organellar	R_will_KAE9451682.1	0.0178612	R_will	OG0009704	3.6447	0.401859
		H_mono_32758_g1	0.0650988	H_mono	OG0009704
SerRS	cytosolic	R_will_KAE9462670.1	0.0279588	R_will	OG0008055	2.59947	0.762123
		H_mono_36915_g10	0.0726783	H_mono	OG0008055
SerRS	organellar	R_will_KAE9457387.1	0.0543933	R_will	OG0007061	1.61008	0.681489
		H_mono_32220_g1	0.0875776	H_mono	OG0007061
		R_will_KAE9467026.1	0.0593903	R_will	OG0007061	1.1825
		H_mono_32220_g1	0.0702293	H_mono	OG0007061
ThrRS	cytosolic	N/A					0.733707
	organellar	N/A					0.451046
TrpRS	cytosolic	N/A					0.405673
	organellar	N/A					0.611123
TyrRS	cytosolic	R_will_KAE9448811.1	0.169027	R_will	OG0004852	0.126739	0.739392
		H_mono_36659_g2	0.0214223	H_mono	OG0004852
		R_will_KAE9457994.1	0.0470012	R_will	OG0004852	0.541885
		H_mono_36659_g2	0.0254692	H_mono	OG0004852
TyrRS	organellar	R_will_KAE9446107.1	0.0900462	R_will	OG0006188	0.450478	0.917091
		H_mono_35633_g3	0.0405638	H_mono	OG0006188
ValRS	cytosolic	R_will_KAE9464921.1	0.0273452	R_will	OG0003284	1.90372	0.95366
		H_mono_37504_g4	0.0520575	H_mono	OG0003284
ValRS	organellar	R_will_KAE9466256.1	0.02964	R_will	OG0004164	1.36251	0.552547
		H_mono_37433_g5	0.0403847	H_mono	OG0004164
